# Elevated CO₂ enhances tomato tolerance to *Botrytis cinerea* through transcriptional and metabolic defence reprogramming

**DOI:** 10.64898/2026.07.22.740109

**Authors:** Francesca Baistrocchi, Marta Orero-Bayo, Lili Yu, Victoria Pastor, Rosa Sanchez-Lucas, Antoni Garcia-Molina

**Affiliations:** Centre for Research in Agricultural Genomics (CRAG) CSIC-IRTA-UAB-UB, C/Vall Moronta, Edifici CRAG, 08193 Bellaterra (Cerdanyola del Vallès), Barcelona, Spain; Department of Biology, Biochemistry, and Natural Sciences, School of Technology and Experimental Sciences, Universitat Jaume I, 12006 Castelló de la Plana, Spain; Department of Biochemistry and Molecular Biology, University of Cordoba (UCO), Campus de Excelencia Internacional A3 (CeiA3), E-14014 Cordoba, Spain

## Abstract

Atmospheric CO₂ concentration is projected to rise substantially over the coming decades, yet its impact on the molecular mechanisms governing plant immunity remains poorly understood. Here, we investigated how elevated CO₂ (eCO₂; 650 ppm) combined with increased temperature (+5 °C) influences tomato responses to *Botrytis cinerea* through integrated phenotypic, metabolomic, transcriptomic, and gene regulatory network (GRN) analyses across eight cultivars. Although cultivars displayed contrasting susceptibility under ambient conditions, eCO₂ consistently enhanced tolerance across all genetic backgrounds. Multi-omics analyses revealed a partial uncoupling between transcriptional and metabolic responses during infection, with repression of photosynthesis- and carbon metabolism-related genes contrasting with the accumulation of carbon- and amino acid-derived metabolites. Under eCO₂, this metabolic disruption was attenuated, preserving metabolic homeostasis during infection. GRN reconstruction identified a conserved WRKY–ERF regulatory module underlying the growth–defence trade-off, while functional perturbation demonstrated that its contribution to resistance depends on both genotype and environmental context, highlighting the importance of basal defence mechanisms. Targeted metabolomics further revealed that eCO₂ promotes a metabolically primed state characterized by reinforcement of structural and chemical defence barriers rather than stronger activation of inducible immune responses. Together, our findings show that enhanced tolerance under eCO₂ emerges from coordinated reorganization across regulatory and metabolic networks, providing a systems-level framework for understanding plant immunity and improving crop resilience under future climate scenarios.
