## Supplementary material for "Elevated CO₂ enhances tomato tolerance to *Botrytis cinerea* through transcriptional and metabolic defence reprogramming": TableS4

### Sheet: TableS4
Set name	Size	Marker hits	Entry hits	Cpd hits	Db/cpd/intern hits	adjusted P
Pentose and glucuronate interconversions - Solanum lycopersicum (tomato)	114	2	2	2	0	0.01
Ascorbate and aldarate metabolism - Solanum lycopersicum (tomato)	87	2	4	4	0	0.015
Biosynthesis of amino acids - Solanum lycopersicum (tomato)	323	2	4	4	0	0.018
Plant hormone signal transduction - Solanum lycopersicum (tomato)	192	2	2	2	0	0.018
Biosynthesis of secondary metabolites - Solanum lycopersicum (tomato)	2100	16	20	20	0	0.018
Alkaloids Library	42	2	2	0	2	0.02167
Citrate cycle (TCA cycle) - Solanum lycopersicum (tomato)	71	2	3	3	0	0.02375
Carbon metabolism - Solanum lycopersicum (tomato)	297	3	4	4	0	0.02375
Abscisic Acid	2	1	1	0	1	0.032
Cysteine and methionine metabolism - Solanum lycopersicum (tomato)	124	2	2	2	0	0.03273
Galactose metabolism - Solanum lycopersicum (tomato)	86	1	2	2	0	0.03417
Pentose phosphate pathway - Solanum lycopersicum (tomato)	82	1	1	1	0	0.03875
Pyruvate metabolism - Solanum lycopersicum (tomato)	111	1	1	1	0	0.03875
Metabolic pathways - Solanum lycopersicum (tomato)	3051	15	26	26	0	0.03875
2-Oxocarboxylic acid metabolism - Solanum lycopersicum (tomato)	179	4	5	5	0	0.03875
Sulfur metabolism - Solanum lycopersicum (tomato)	57	2	2	2	0	0.03895
Glucosinolate biosynthesis - Solanum lycopersicum (tomato)	76	2	2	2	0	0.03895
Zeatin biosynthesis - Solanum lycopersicum (tomato)	58	2	2	2	0	0.04095
Butanoate metabolism - Solanum lycopersicum (tomato)	67	2	2	2	0	0.04095
