## Supplementary material for "Elevated CO₂ enhances tomato tolerance to *Botrytis cinerea* through transcriptional and metabolic defence reprogramming": TableS7

### Sheet: Table S7
		GO biological process complete	Reference list	Input	Expected	FE	P	adjusted P
down	GO:0009768	photosynthesis, light harvesting in photosystem I	31	16	0.813883	19.6588	9.30927e-18	3.53668e-15
	GO:0015995	chlorophyll biosynthetic process	30	14	0.787629	17.7749	6.59574e-15	2.12028e-12
	GO:0019253	reductive pentose-phosphate cycle	17	10	0.446323	22.4053	2.43942e-12	5.66352e-10
	GO:0048564	photosystem I assembly	22	9	0.577594	15.5819	2.0856e-09	2.64112e-07
	GO:0009658	chloroplast organization	119	16	3.12426	5.12121	9.65964e-08	9.38782e-06
	GO:0030388	fructose 1,6-bisphosphate metabolic process	11	6	0.288797	20.7758	1.32984e-07	1.26305e-05
	GO:0019252	starch biosynthetic process	25	8	0.656357	12.1885	1.59282e-07	1.44704e-05
	GO:1902975	mitotic DNA replication initiation	4	4	0.105017	38.089	4.72073e-07	3.72225e-05
	GO:0019464	glycine decarboxylation via glycine cleavage system	5	4	0.131271	30.4712	2.311e-06	0.00014858
	GO:0006094	gluconeogenesis	18	6	0.472577	12.6963	4.56395e-06	0.000254303
	GO:0009853	photorespiration	27	7	0.708866	9.87493	4.71405e-06	0.000259211
	GO:0006096	glycolytic process	67	10	1.75904	5.68493	9.48633e-06	0.000435642
	GO:0009773	photosynthetic electron transport in photosystem I	13	5	0.341306	14.6496	1.33245e-05	0.000551316
	GO:0010206	photosystem II repair	7	4	0.18378	21.7651	1.55083e-05	0.000635385
	GO:0000727	double-strand break repair via break-induced replication	10	4	0.262543	15.2356	8.73527e-05	0.00292037
	GO:0032544	plastid translation	10	4	0.262543	15.2356	8.73527e-05	0.00294393
	GO:0005978	glycogen biosynthetic process	10	4	0.262543	15.2356	8.73527e-05	0.00296786
	GO:0009734	auxin-activated signaling pathway	107	11	2.80921	3.91569	0.000120506	0.00393434
	GO:0010332	response to gamma radiation	11	4	0.288797	13.8505	0.000134413	0.00432085
	GO:0051592	response to calcium ion	5	3	0.131271	22.8534	0.00017338	0.00532761
	GO:0010304	PSII associated light-harvesting complex II catabolic process	5	3	0.131271	22.8534	0.00017338	0.00536708
	GO:0044772	mitotic cell cycle phase transition	48	7	1.26021	5.55465	0.000242114	0.00702634
	GO:0009833	plant-type primary cell wall biogenesis	23	5	0.603849	8.28022	0.000280059	0.00785482
	GO:0042793	plastid transcription	13	4	0.341306	11.7197	0.000279253	0.00793875
	GO:0007018	microtubule-based movement	65	8	1.70653	4.68788	0.000294396	0.00809397
	GO:0006418	tRNA aminoacylation for protein translation	50	7	1.31271	5.33246	0.000313871	0.00857299
	GO:0045005	DNA-templated DNA replication maintenance of fidelity	14	4	0.36756	10.8826	0.000382842	0.0100623
	GO:0010109	regulation of photosynthesis	25	5	0.656357	7.6178	0.000423385	0.0108547
	GO:0045454	cell redox homeostasis	26	5	0.682612	7.32481	0.000512929	0.0124624
	GO:0016122	xanthophyll metabolic process	15	4	0.393814	10.1571	0.000511236	0.0125674
	GO:0009644	response to high light intensity	15	4	0.393814	10.1571	0.000511236	0.0126418
	GO:0046164	alcohol catabolic process	16	4	0.420069	9.52225	0.000667532	0.0158501
	GO:0080175	phragmoplast microtubule organization	2	2	0.0525086	38.089	0.00068855	0.0162568
	GO:0009555	pollen development	93	9	2.44165	3.68603	0.000765722	0.0179773
	GO:0008643	carbohydrate transport	75	8	1.96907	4.06283	0.000782156	0.0182605
	GO:0006271	DNA strand elongation involved in DNA replication	17	4	0.446323	8.96212	0.000854865	0.0198471
	GO:0006833	water transport	29	5	0.761374	6.56707	0.000867679	0.0199232
	GO:0019682	glyceraldehyde-3-phosphate metabolic process	18	4	0.472577	8.46422	0.00107639	0.023675
	GO:0006298	mismatch repair	18	4	0.472577	8.46422	0.00107639	0.0238002
	GO:0051053	negative regulation of DNA metabolic process	18	4	0.472577	8.46422	0.00107639	0.0239268
	GO:0050832	defense response to fungus	325	19	8.53264	2.22674	0.00124621	0.0272664
	GO:0009664	plant-type cell wall organization	123	10	3.22928	3.09667	0.00154193	0.0330448
	GO:0009070	serine family amino acid biosynthetic process	33	5	0.866392	5.77106	0.00159033	0.0339081
	GO:0019388	galactose catabolic process	20	4	0.525086	7.6178	0.00163465	0.0346762
	GO:0006222	UMP biosynthetic process	10	3	0.262543	11.4267	0.00188524	0.0384312
	GO:0080022	primary root development	10	3	0.262543	11.4267	0.00188524	0.0388099
	GO:0051513	regulation of monopolar cell growth	3	2	0.0787629	25.3927	0.00202957	0.0411728
	GO:0019750	chloroplast localization	22	4	0.577594	6.92527	0.00236735	0.0466659
	GO:0009228	thiamine biosynthetic process	11	3	0.288797	10.3879	0.0025418	0.0491767
	GO:0009263	deoxyribonucleotide biosynthetic process	11	3	0.288797	10.3879	0.0025418	0.0494054
		GO biological process complete	Reference list	Input	Expected	FE	P	adjusted P
up	GO:0000302	response to reactive oxygen species	87	8	1.4031	5.70164	8.32746e-05	0.0151306
	GO:0008652	amino acid biosynthetic process	203	12	3.27391	3.66534	0.000124903	0.0208788
	GO:0009698	phenylpropanoid metabolic process	282	14	4.54799	3.07828	0.000222327	0.0320382
	GO:1901605	alpha-amino acid metabolic process	287	14	4.62863	3.02465	0.000265933	0.0347292
	GO:1903173	fatty alcohol metabolic process	2	2	0.0322553	62.0054	0.000259643	0.0350015
	GO:0015748	organophosphate ester transport	102	8	1.64502	4.86317	0.000253244	0.0352769
	GO:0098869	cellular oxidant detoxification	191	11	3.08038	3.57099	0.000296109	0.0374981
	GO:0009073	aromatic amino acid family biosynthetic process	58	6	0.935403	6.41435	0.000340647	0.0395434
