## Supplementary material for "Elevated CO₂ enhances tomato tolerance to *Botrytis cinerea* through transcriptional and metabolic defence reprogramming": TableS8

### Sheet: Table S8
Specific DEGs to infection under control	Common DEGs to infection	Specific DEGs to infection under eCO2
Solyc01g110000	Solyc05g053960	Solyc05g050120
Solyc01g010480	Solyc03g043880	Solyc12g009520
Solyc07g007790	Solyc05g052280	Solyc01g111980
Solyc02g069290	Solyc03g113420	Solyc02g071470
Solyc02g088560	Solyc10g076240	Solyc01g150164
Solyc10g050880	Solyc10g078230	Solyc05g013750
Solyc02g094180	Solyc12g099930	Solyc09g090730
Solyc03g006030	Solyc08g060970	Solyc01g108490
Solyc03g116460	Solyc05g054380	Solyc12g045030
Solyc02g092560	Solyc09g090210	Solyc06g071200
Solyc02g077000	Solyc04g079240	Solyc09g011330
Solyc02g082760	Solyc11g011880	Solyc05g005570
Solyc09g091580	Solyc06g062330	Solyc09g075920
Solyc11g011440	Solyc05g053610	Solyc12g099810
Solyc04g071140	Solyc10g076510	Solyc08g080650
Solyc12g042950	Solyc02g065090	Solyc09g010230
Solyc02g084640	Solyc09g008740	Solyc07g005150
Solyc08g082170	Solyc06g074140	Solyc02g086590
Solyc01g105680	Solyc04g016420	Solyc06g065530
Solyc07g043420	Solyc10g083690	Solyc11g017440
Solyc01g005230	Solyc04g010250	Solyc05g054750
Solyc07g009380	Solyc05g012660	Solyc09g064780
Solyc03g112760	Solyc02g070490	Solyc02g079570
Solyc02g090970	Solyc06g035960	Solyc05g005870
Solyc04g072280	Solyc07g055560	Solyc07g051840
Solyc11g066860	Solyc04g064880	Solyc11g068610
Solyc03g006100	Solyc08g067630	Solyc01g108560
Solyc02g092120	Solyc12g096960	Solyc12g099980
Solyc12g010870	Solyc12g042480	Solyc03g114860
Solyc03g006620	Solyc07g048070	Solyc04g081570
Solyc01g014105	Solyc08g078650	Solyc01g087810
Solyc11g073120	Solyc08g067610	Solyc01g067020
Solyc03g080060	Solyc08g079420	Solyc08g080660
Solyc06g076470	Solyc06g076560	Solyc07g052350
Solyc04g074870	Solyc06g065010	Solyc03g007900
Solyc06g083070	Solyc10g078220	Solyc01g060010
Solyc12g096760	Solyc07g051820	Solyc08g077920
Solyc08g005560	Solyc01g109320	Solyc01g106400
Solyc11g007490	Solyc07g063430	Solyc08g077980
Solyc03g116270	Solyc03g096660	Solyc10g052880
Solyc07g043130	Solyc12g100270	Solyc09g075910
Solyc11g010810	Solyc01g109140	Solyc04g079850
Solyc07g061740	Solyc08g075550	Solyc12g042900
Solyc09g074050	Solyc09g011870	Solyc08g078920
Solyc07g032490	Solyc04g040180	Solyc01g087840
Solyc07g040710	Solyc05g008220	Solyc05g054640
Solyc10g081910	Solyc12g014430	Solyc06g052050
Solyc08g074960	Solyc02g092860	Solyc12g099465
Solyc12g006805	Solyc07g007800	Solyc08g079230
Solyc07g055260	Solyc09g059040	Solyc08g078060
Solyc03g118000	Solyc01g014373	Solyc05g013450
Solyc08g077430	Solyc12g056590	Solyc02g080090
Solyc11g069430	Solyc06g076160	Solyc03g114940
Solyc04g054480	Solyc07g064160	Solyc09g008250
Solyc04g009260	Solyc08g062820	Solyc12g008630
Solyc01g066520	Solyc02g062670	Solyc04g040120
Solyc09g057580	Solyc02g082950	Solyc06g063110
Solyc10g078580	Solyc11g006910	Solyc10g049970
Solyc10g079300	Solyc03g078490	Solyc08g080670
Solyc01g006780	Solyc09g091000	Solyc07g053050
Solyc02g071610	Solyc03g083140	Solyc02g083870
Solyc12g056850	Solyc07g052165	Solyc05g052650
Solyc12g094385	Solyc03g119240	Solyc06g066370
Solyc11g068430	Solyc01g107900	Solyc11g007460
Solyc11g005190	Solyc01g080010	Solyc02g081170
Solyc01g102710	Solyc02g082900	Solyc05g051200
Solyc03g119970	Solyc04g040130	Solyc03g083720
Solyc11g066660	Solyc03g007860	Solyc06g069420
Solyc11g073075	Solyc05g015850	Solyc09g059270
Solyc06g053840	Solyc01g111260	Solyc09g091660
Solyc04g008100	Solyc09g090980	Solyc04g049450
Solyc05g018130	Solyc07g062480	Solyc06g074800
Solyc05g009550	Solyc09g082270	Solyc06g076970
Solyc01g005100	Solyc06g061170	Solyc02g079940
Solyc03g083680	Solyc07g043250	Solyc07g042510
Solyc07g005380	Solyc07g045030	Solyc06g009390
Solyc01g112260	Solyc11g005480	Solyc03g025320
Solyc08g006160	Solyc09g057960	Solyc02g080510
Solyc02g070110	Solyc02g063020	Solyc01g008850
Solyc07g040950	Solyc05g056500	Solyc02g078850
Solyc09g090710	Solyc02g078380	Solyc06g053150
Solyc11g012660	Solyc05g041540	Solyc09g089930
Solyc09g075460	Solyc03g098100	Solyc07g041010
Solyc11g005080	Solyc09g014990	Solyc07g054830
Solyc12g021360	Solyc12g005645	Solyc04g074550
Solyc10g008980	Solyc07g049530	Solyc06g084140
Solyc01g102310	Solyc08g075490	Solyc07g006790
Solyc01g109720	Solyc09g090990	Solyc06g071920
Solyc11g010560	Solyc05g006740	Solyc10g007390
Solyc08g005010	Solyc02g086880	Solyc09g098500
Solyc01g006790	Solyc09g098160	Solyc05g013660
Solyc05g054680	Solyc02g093270	Solyc03g123630
Solyc02g085760	Solyc09g091670	Solyc01g087970
Solyc12g021280	Solyc11g062400	Solyc09g072810
Solyc02g078150	Solyc08g074682	Solyc01g108540
Solyc06g071320	Solyc02g064570	Solyc01g100200
Solyc02g080570	Solyc07g062490	Solyc09g082115
Solyc06g006080	Solyc03g114175	Solyc10g045420
Solyc08g074480	Solyc03g044180	Solyc10g009420
Solyc05g054620	Solyc10g006720	Solyc02g065540
Solyc04g071650	Solyc01g094790	Solyc08g008150
Solyc02g070090	Solyc03g026370	Solyc06g036290
Solyc02g065680	Solyc06g062340	Solyc05g052670
Solyc11g006030	Solyc11g069680	Solyc04g072640
Solyc05g025890	Solyc02g085010	Solyc07g006870
Solyc02g084740	Solyc07g042550	Solyc09g091470
Solyc11g007900	Solyc02g064640	Solyc07g006370
Solyc08g008630	Solyc01g006950	Solyc04g011440
Solyc01g096730	Solyc10g080010	Solyc01g005040
Solyc12g009220	Solyc04g150104	Solyc04g072240
Solyc04g011670	Solyc06g063180	Solyc07g066330
Solyc07g043390	Solyc02g090820	Solyc05g054770
Solyc06g083660	Solyc06g060640	Solyc06g071890
Solyc08g067410	Solyc10g018340	Solyc04g011750
Solyc02g092700	Solyc09g005830	Solyc07g053640
Solyc04g047885	Solyc09g083130	Solyc03g116470
Solyc10g081560	Solyc03g082520	Solyc07g056570
Solyc04g080860	Solyc05g056080	Solyc09g005120
Solyc04g081490	Solyc12g099730	Solyc12g098210
Solyc11g073160	Solyc04g009440	Solyc11g007030
Solyc04g076060	Solyc07g043550	Solyc05g010685
Solyc03g117360	Solyc10g012370	Solyc07g053740
Solyc06g050950	Solyc08g016080	Solyc09g091700
Solyc03g006230	Solyc04g074480	Solyc06g073060
Solyc10g083860	Solyc10g074880	Solyc05g054820
Solyc12g057040	Solyc10g076780	Solyc06g051540
Solyc03g096800	Solyc08g007460	Solyc04g007170
Solyc05g054090	Solyc02g079750	Solyc09g007130
Solyc06g053550	Solyc04g008260	Solyc06g050790
Solyc02g078450	Solyc12g100240	Solyc07g055400
Solyc04g074100	Solyc12g007045	Solyc01g108630
Solyc09g089730	Solyc09g090040	Solyc07g049440
Solyc01g101100	Solyc09g075210	Solyc05g055270
Solyc07g008280	Solyc02g091920	Solyc03g118630
Solyc04g071070	Solyc01g107460	Solyc08g076870
Solyc02g088390	Solyc12g088800	Solyc01g111210
Solyc08g078550	Solyc07g063610	Solyc02g077710
Solyc10g005080	Solyc01g086730	Solyc01g060070
Solyc07g053540	Solyc07g065340	Solyc08g074620
Solyc03g121060	Solyc06g008920	Solyc09g011240
Solyc12g098600	Solyc08g080090	Solyc10g078410
Solyc01g095670	Solyc05g056170	Solyc12g042570
Solyc01g108400	Solyc10g084960	Solyc08g066970
Solyc02g067750	Solyc07g052370	Solyc10g086410
Solyc08g078170	Solyc09g097960	Solyc07g020790
Solyc01g103110	Solyc02g080890	Solyc04g080750
Solyc01g007100	Solyc02g090490	Solyc06g071060
Solyc04g080870	Solyc11g007500	Solyc05g050920
Solyc08g007330	Solyc07g064650	Solyc07g063560
Solyc12g019640	Solyc01g008870	Solyc02g072400
Solyc10g086710	Solyc02g091100	Solyc09g008560
Solyc02g092670	Solyc06g011350	Solyc07g049700
Solyc07g150104	Solyc08g028780	Solyc10g005480
Solyc04g076730	Solyc09g014740	Solyc03g114560
Solyc03g005000	Solyc10g084400	Solyc10g081320
Solyc02g062390	Solyc02g078650	Solyc06g076080
Solyc02g071780	Solyc06g009050	Solyc06g068270
Solyc02g090260	Solyc09g013150	Solyc10g018530
Solyc07g005100	Solyc02g036480	Solyc10g076460
Solyc11g033288	Solyc03g115220	Solyc10g085000
Solyc06g054540	Solyc01g098140	Solyc03g120920
Solyc09g009190	Solyc02g071380	Solyc11g017470
Solyc03g007290	Solyc01g058250	Solyc06g068250
Solyc01g094340	Solyc03g111510	Solyc03g080180
Solyc04g081960	Solyc10g079810	Solyc04g025120
Solyc06g034370	Solyc05g053600	Solyc05g008130
Solyc05g010470	Solyc11g066800	Solyc07g039310
Solyc03g063560	Solyc12g008960	Solyc04g080500
Solyc03g119690	Solyc01g096430	Solyc05g051425
Solyc12g005940	Solyc06g060510	Solyc03g006880
Solyc08g083330	Solyc02g087070	Solyc01g009565
Solyc05g054890	Solyc11g010430	Solyc08g007210
Solyc09g075560	Solyc11g072470	Solyc10g076710
Solyc12g006630	Solyc10g006710	Solyc03g116480
Solyc06g050140	Solyc02g088090	Solyc06g060450
Solyc02g079440	Solyc10g086170	Solyc02g063140
Solyc07g056140	Solyc08g080310
Solyc03g118430	Solyc03g116700
Solyc02g069580	Solyc08g078040
Solyc03g116320	Solyc08g081550
Solyc04g082960	Solyc04g071590
Solyc04g080430	Solyc08g068230
Solyc08g005100	Solyc01g095000
Solyc01g097380	Solyc08g078760
Solyc09g011640	Solyc04g063245
Solyc07g053630	Solyc07g051950
Solyc12g056960	Solyc08g068680
Solyc01g107390	Solyc10g054820
Solyc07g062060	Solyc10g007750
Solyc08g068610	Solyc07g041940
Solyc04g079760	Solyc05g007220
Solyc06g005590	Solyc03g098740
Solyc04g056320	Solyc02g086180
Solyc05g052980	Solyc02g065220
Solyc01g090790	Solyc11g010210
Solyc01g005160	Solyc03g115610
Solyc06g150137	Solyc05g009090
Solyc01g096790	Solyc04g074680
Solyc04g082250	Solyc11g068940
Solyc05g014000	Solyc09g005730
Solyc02g086452	Solyc07g047800
Solyc01g087790	Solyc04g071600
Solyc08g005120	Solyc09g092670
Solyc12g007010	Solyc09g007520
Solyc10g085010	Solyc02g083860
Solyc01g097910	Solyc12g011160
Solyc12g056410	Solyc04g081550
Solyc02g079540	Solyc10g150103
Solyc01g111110	Solyc07g056500
Solyc02g078240	Solyc01g105370
Solyc03g114640	Solyc09g011630
Solyc05g056300	Solyc06g071070
Solyc08g005960	Solyc09g090130
Solyc01g007880	Solyc01g103650
Solyc11g006240	Solyc05g054650
Solyc01g014320	Solyc07g054720
Solyc08g074560	Solyc04g077780
Solyc02g083340	Solyc02g089540
Solyc07g065090	Solyc04g077620
Solyc11g006040	Solyc01g103670
Solyc08g065940	Solyc04g054256
Solyc09g089580	Solyc10g076480
Solyc09g082630	Solyc12g010410
Solyc04g054258	Solyc12g056678
Solyc12g036310	Solyc04g150161
Solyc03g114340	Solyc02g086270
Solyc06g036100	Solyc05g005150
Solyc03g119980	Solyc08g007090
Solyc09g007480	Solyc10g017570
Solyc03g116530	Solyc01g096420
Solyc10g086570	Solyc04g011540
Solyc10g009410	Solyc01g100770
Solyc07g064290	Solyc02g082450
Solyc05g013960	Solyc12g005720
Solyc01g073750	Solyc08g068600
Solyc11g012360	Solyc07g045160
Solyc02g064830	Solyc03g117690
Solyc05g010720	Solyc04g015970
Solyc04g015450	Solyc12g010710
Solyc03g058190	Solyc02g083850
Solyc09g089690	Solyc08g066210
Solyc01g079830	Solyc09g090970
Solyc02g024050	Solyc04g079260
Solyc11g011380	Solyc08g066890
Solyc11g066110	Solyc04g063350
Solyc06g071290	Solyc06g065060
Solyc10g007600	Solyc01g094040
Solyc11g042640	Solyc01g107170
Solyc10g085980	Solyc05g005160
Solyc08g075920	Solyc09g007730
Solyc01g086920	Solyc02g067840
Solyc07g048040	Solyc02g094000
Solyc09g005640	Solyc07g065860
Solyc07g006630	Solyc03g005780
Solyc06g073180	Solyc01g107080
Solyc02g062550	Solyc10g055240
Solyc07g008140	Solyc11g012850
Solyc08g074970	Solyc04g077650
Solyc09g061860	Solyc03g098730
Solyc01g098570	Solyc02g064940
Solyc06g051960	Solyc04g016000
Solyc06g075100	Solyc10g055730
Solyc01g098730	Solyc10g024490
Solyc01g106510	Solyc05g008820
Solyc11g008810	Solyc08g068690
Solyc04g071610	Solyc10g050890
Solyc04g011900	Solyc09g065620
Solyc02g068050	Solyc05g016310
Solyc04g011520	Solyc12g045020
Solyc11g011220	Solyc02g092890
Solyc01g081160	Solyc04g005050
Solyc08g079840	Solyc02g093600
Solyc01g005520	Solyc10g086280
Solyc07g032786	Solyc06g050810
Solyc11g010280	Solyc02g088460
Solyc04g080820	Solyc02g090680
Solyc11g066890	Solyc03g097840
Solyc06g083750	Solyc05g050110
Solyc04g005620	Solyc01g105070
Solyc01g109500	Solyc02g032930
Solyc07g025530	Solyc04g080040
Solyc10g005030	Solyc06g072650
Solyc02g065150	Solyc01g091490
Solyc04g015430	Solyc07g006420
Solyc09g074880	Solyc04g078460
Solyc12g010050	Solyc04g007210
Solyc03g120380	Solyc02g082920
Solyc01g080840	Solyc09g008750
Solyc01g101170	Solyc04g064720
Solyc09g011080	Solyc10g078490
Solyc10g074540	Solyc07g020870
Solyc04g082290	Solyc03g098670
Solyc03g094120	Solyc12g096510
Solyc10g076220	Solyc08g006740
Solyc03g121940	Solyc08g023510
Solyc08g068790	Solyc04g078660
Solyc09g098070	Solyc01g106480
Solyc07g065650	Solyc03g115060
Solyc04g015440	Solyc03g096650
Solyc04g077690	Solyc02g077370
Solyc08g007770	Solyc01g067740
Solyc05g014310	Solyc08g006330
Solyc06g075670	Solyc07g006680
Solyc03g095500	Solyc02g080080
Solyc03g118290	Solyc01g106820
Solyc04g049800	Solyc05g051560
Solyc03g046270	Solyc07g045350
Solyc10g005210	Solyc02g070020
Solyc05g006820	Solyc05g013380
Solyc01g057910	Solyc01g097860
Solyc03g025730	Solyc03g116890
Solyc01g096720	Solyc09g091690
Solyc10g080080	Solyc02g031990
Solyc04g007620	Solyc01g109710
Solyc01g091690	Solyc04g054950
Solyc02g092990	Solyc11g011340
Solyc10g055420	Solyc05g014390
Solyc01g111250	Solyc05g009120
Solyc09g009260	Solyc02g062300
Solyc03g113390	Solyc04g072000
Solyc07g024000	Solyc03g119700
Solyc12g013840	Solyc12g019890
Solyc02g087190	Solyc04g071030
Solyc09g061280	Solyc11g006590
Solyc03g122340	Solyc02g079530
Solyc01g099630	Solyc10g083890
Solyc01g110770	Solyc08g082590
Solyc09g009820	Solyc09g011520
Solyc07g065230	Solyc05g005960
Solyc01g014840	Solyc04g054370
Solyc09g007790	Solyc06g076320
Solyc06g084370	Solyc06g072330
Solyc07g062520	Solyc05g015480
Solyc02g094440	Solyc03g007890
Solyc03g031600	Solyc08g068710
Solyc03g025390	Solyc05g016060
Solyc12g055840	Solyc03g005470
Solyc04g007690	Solyc02g072540
Solyc03g007150	Solyc09g011550
Solyc08g007670	Solyc01g091190
Solyc09g065750	Solyc01g087710
Solyc09g098540	Solyc03g082370
Solyc11g031970	Solyc07g052290
Solyc06g084250	Solyc09g075700
Solyc04g071580	Solyc03g119930
Solyc01g102390	Solyc03g098660
Solyc10g008160	Solyc01g102890
Solyc02g086454	Solyc04g017740
Solyc03g116990	Solyc02g081890
Solyc08g068660	Solyc09g074500
Solyc02g082680	Solyc01g111160
Solyc05g051510	Solyc10g081970
Solyc07g032250	Solyc12g006840
Solyc02g094640	Solyc02g091700
Solyc08g065970	Solyc09g097910
Solyc07g042190	Solyc01g079610
Solyc12g099430	Solyc01g087850
Solyc05g010060	Solyc09g011540
Solyc05g013510	Solyc09g082580
Solyc04g074470	Solyc01g010060
Solyc02g067340	Solyc02g082250
Solyc02g072160	Solyc01g066940
Solyc04g009130	Solyc01g102910
Solyc08g062290	Solyc12g056510
Solyc01g008790	Solyc04g007790
Solyc09g059990	Solyc01g005500
Solyc01g090680	Solyc09g089670
Solyc06g053260	Solyc08g014570
Solyc11g008720	Solyc02g093860
Solyc04g015040	Solyc06g075190
Solyc11g067190	Solyc01g111630
Solyc06g066620	Solyc02g084840
Solyc01g099750	Solyc08g067390
Solyc02g086160	Solyc09g082980
Solyc03g111970	Solyc02g084440
Solyc03g005520	Solyc05g051580
Solyc02g081730	Solyc07g043310
Solyc06g051620	Solyc01g094960
Solyc02g080850	Solyc09g011650
Solyc03g098090	Solyc09g089910
Solyc11g073055	Solyc09g007910
Solyc04g007880	Solyc11g007980
Solyc05g053150	Solyc02g090890
Solyc12g098370	Solyc04g072800
Solyc02g093460	Solyc04g077980
Solyc07g005370	Solyc06g005940
Solyc02g067780	Solyc06g066590
Solyc01g068470	Solyc03g112030
Solyc03g116280	Solyc05g052600
Solyc12g070270	Solyc10g054440
Solyc11g071990	Solyc12g099340
Solyc01g058320	Solyc05g008210
Solyc07g054820	Solyc11g011240
Solyc10g052716	Solyc05g008310
Solyc01g091780	Solyc05g052420
Solyc03g096390	Solyc04g081330
Solyc12g044330	Solyc01g008920
Solyc03g113460	Solyc05g053090
Solyc05g051350	Solyc09g075820
Solyc06g062920	Solyc05g014980
Solyc09g014820	Solyc05g051480
Solyc02g078950	Solyc10g007880
Solyc04g049380	Solyc02g094030
Solyc09g074890	Solyc12g094660
Solyc06g060300	Solyc03g013240
Solyc04g072930	Solyc04g077440
Solyc03g006400	Solyc09g090570
Solyc11g056680	Solyc12g009180
Solyc12g008980	Solyc12g096210
Solyc10g006330	Solyc04g005670
Solyc03g079980	Solyc04g077300
Solyc02g063440	Solyc02g068140
Solyc03g005570	Solyc02g088200
Solyc05g007940	Solyc02g036220
Solyc01g098630	Solyc08g014010
Solyc07g062200	Solyc12g056674
Solyc10g076190	Solyc01g006300
Solyc06g083580	Solyc04g007290
Solyc06g053640	Solyc07g062500
Solyc08g080910	Solyc11g069880
Solyc07g048060	Solyc01g098910
Solyc02g093950	Solyc04g054190
Solyc06g075660	Solyc03g114500
Solyc02g068680	Solyc02g021430
Solyc08g082520	Solyc09g097890
Solyc12g094450	Solyc05g050350
Solyc07g065480	Solyc01g091840
Solyc02g087060	Solyc03g117960
Solyc10g083350	Solyc07g056020
Solyc11g011780	Solyc01g102610
Solyc08g061800	Solyc04g079300
Solyc08g068570	Solyc12g088940
Solyc02g080840	Solyc10g078590
Solyc07g063190	Solyc12g017960
Solyc09g091960	Solyc03g119540
Solyc04g015590	Solyc04g054710
Solyc01g095240	Solyc05g016690
Solyc04g082500	Solyc01g060130
Solyc11g021365	Solyc12g100260
Solyc02g090100	Solyc02g093830
Solyc12g057060	Solyc01g096510
Solyc12g096870	Solyc01g102895
Solyc02g093230	Solyc07g005090
Solyc03g113240	Solyc07g056390
Solyc11g018772	Solyc06g007930
Solyc06g073090	Solyc08g080130
Solyc01g104950	Solyc12g006470
Solyc11g072920	Solyc05g041910
Solyc01g007960	Solyc01g105030
Solyc11g013810	Solyc10g079430
Solyc11g006770	Solyc06g008100
Solyc01g102680	Solyc04g008570
Solyc05g009820	Solyc09g011510
Solyc03g019890	Solyc07g006890
Solyc03g083690	Solyc08g078700
Solyc11g005860	Solyc02g091650
Solyc03g006870	Solyc03g118040
Solyc12g006280	Solyc01g094260
Solyc02g078930	Solyc08g075970
Solyc03g119480	Solyc03g033795
Solyc02g062610	Solyc05g012030
Solyc03g113260	Solyc06g009020
Solyc01g102530	Solyc06g065570
Solyc02g070180	Solyc09g011670
Solyc04g078900	Solyc03g020010
Solyc04g077810	Solyc08g065220
Solyc06g072620	Solyc05g013710
Solyc05g006420	Solyc11g007540
Solyc08g006530	Solyc02g072070
Solyc12g014360	Solyc06g065990
Solyc12g056220	Solyc03g059180
Solyc06g062600	Solyc11g040110
Solyc03g096730	Solyc10g038080
Solyc05g012510	Solyc06g050900
Solyc01g091590	Solyc07g054210
Solyc08g076520	Solyc03g115020
Solyc05g026550	Solyc02g062710
Solyc06g054600	Solyc11g011120
Solyc05g010000	Solyc08g082820
Solyc08g005950	Solyc09g008760
Solyc05g011980	Solyc04g056340
Solyc12g014150	Solyc08g080050
Solyc01g150165	Solyc12g150125
Solyc03g007775	Solyc06g063190
Solyc08g014080	Solyc10g006970
Solyc12g055710	Solyc01g111350
Solyc08g067030	Solyc11g069560
Solyc02g092090	Solyc04g056580
Solyc11g013260	Solyc10g083300
Solyc03g115640	Solyc03g005770
Solyc09g047900	Solyc03g112700
Solyc08g069180	Solyc01g009080
Solyc03g082960	Solyc06g072030
Solyc09g011860	Solyc06g069650
Solyc01g008510	Solyc09g097760
Solyc09g010120	Solyc07g063910
Solyc04g077050	Solyc06g072230
Solyc02g078820	Solyc05g015530
Solyc01g067070	Solyc09g066400
Solyc02g064560	Solyc11g005700
Solyc04g025160	Solyc07g008560
Solyc11g006785	Solyc07g043570
Solyc05g052210	Solyc02g061770
Solyc06g007540	Solyc04g057980
Solyc03g005900	Solyc02g091560
Solyc01g073720	Solyc09g010000
Solyc10g009060	Solyc01g066720
Solyc07g065250	Solyc06g005520
Solyc01g111990	Solyc06g066310
Solyc06g049020	Solyc05g007150
Solyc04g078520	Solyc10g018300
Solyc04g081900	Solyc02g082910
Solyc02g090900	Solyc08g006750
Solyc02g081600	Solyc03g116510
Solyc02g079800	Solyc06g083270
Solyc01g080830	Solyc07g063180
Solyc04g009740	Solyc09g074320
Solyc01g005800	Solyc02g093050
Solyc11g068400	Solyc01g086680
Solyc12g049280	Solyc09g064940
Solyc02g088350	Solyc02g087330
Solyc10g085880	Solyc04g009305
Solyc03g093610	Solyc07g056510
Solyc10g055740	Solyc09g005000
Solyc07g054120	Solyc01g107780
Solyc03g082450	Solyc05g006390
Solyc11g061760	Solyc10g081980
Solyc09g083150	Solyc01g100010
Solyc12g055720	Solyc06g048810
Solyc08g082440	Solyc12g005850
Solyc03g112580	Solyc03g111540
Solyc04g081510	Solyc07g052690
Solyc05g054600	Solyc01g097770
Solyc11g033284	Solyc12g096190
Solyc12g010910	Solyc07g053420
Solyc03g007530	Solyc03g112340
Solyc03g123500	Solyc06g069130
Solyc11g072140	Solyc02g078840
Solyc01g087020	Solyc04g071340
Solyc10g008890	Solyc02g085770
Solyc01g103780	Solyc12g005630
Solyc05g008510	Solyc02g079170
Solyc09g092340	Solyc02g077140
Solyc02g069490	Solyc03g115980
Solyc05g053330	Solyc04g083140
Solyc08g068590	Solyc12g088390
Solyc05g054545	Solyc04g079660
Solyc08g061250	Solyc09g092645
Solyc05g050770	Solyc04g005160
Solyc01g080100	Solyc06g061210
Solyc05g012580	Solyc11g042630
Solyc02g092880	Solyc03g025950
Solyc01g060240	Solyc02g067790
Solyc02g077580	Solyc06g069880
Solyc08g079110	Solyc05g056050
Solyc10g074570	Solyc07g056540
Solyc06g076300	Solyc03g123390
Solyc02g092110	Solyc02g080070
Solyc02g088160	Solyc01g095080
Solyc09g074250	Solyc11g020670
Solyc09g009420	Solyc12g088370
Solyc01g106910	Solyc09g075020
Solyc03g082890	Solyc04g064670
Solyc03g031940	Solyc03g113120
Solyc05g007950	Solyc07g042260
Solyc08g006470	Solyc01g067890
Solyc08g078510	Solyc08g082400
Solyc12g009930	Solyc01g097280
Solyc01g007050	Solyc05g052870
Solyc06g009670	Solyc01g090980
Solyc11g005350	Solyc12g016070
Solyc07g043590	Solyc09g072700
Solyc03g096850	Solyc03g005980
Solyc08g068330	Solyc03g123680
Solyc09g065300	Solyc05g009610
Solyc04g077140	Solyc12g015630
Solyc03g098320	Solyc01g087040
Solyc03g117870	Solyc03g005230
Solyc10g008510	Solyc11g006540
Solyc08g062437	Solyc02g078400
Solyc09g065350	Solyc08g078190
Solyc12g008490	Solyc07g006130
Solyc06g006022	Solyc02g086650
Solyc09g065480	Solyc03g045070
Solyc07g016180	Solyc01g091830
Solyc06g075780	Solyc01g009320
Solyc06g082070	Solyc12g044940
Solyc09g063150	Solyc02g068900
Solyc10g086180	Solyc05g005260
Solyc09g011010	Solyc08g076150
Solyc04g050170	Solyc10g076600
Solyc04g074950	Solyc06g082950
Solyc06g060340	Solyc04g011350
Solyc06g069690	Solyc03g119860
Solyc02g079590	Solyc04g010190
Solyc06g053830	Solyc07g066610
Solyc05g056200	Solyc11g010670
Solyc04g016220	Solyc02g089060
Solyc12g005140	Solyc08g083320
Solyc07g042315	Solyc07g007620
Solyc06g076480	Solyc01g068630
Solyc03g114360	Solyc03g110860
Solyc12g011023	Solyc04g016180
Solyc02g071260	Solyc08g066680
Solyc03g063040	Solyc08g065480
Solyc02g085940	Solyc12g042170
Solyc08g067290	Solyc11g069800
Solyc06g082860	Solyc02g087350
Solyc10g009260	Solyc03g119370
Solyc04g009510	Solyc10g086580
Solyc02g089530	Solyc08g078850
Solyc01g110150	Solyc02g078900
Solyc10g007360	Solyc02g069920
Solyc06g068820	Solyc02g077430
Solyc07g043460	Solyc08g082370
Solyc10g054840	Solyc08g061480
Solyc01g100910	Solyc09g090470
Solyc06g076790	Solyc02g083460
Solyc09g014900	Solyc04g071770
Solyc07g043510	Solyc12g088040
Solyc09g074420	Solyc06g051080
Solyc04g072920	Solyc02g037500
Solyc08g079310	Solyc02g085870
Solyc03g034240	Solyc03g043895
Solyc03g006410	Solyc12g056600
Solyc04g071150	Solyc12g010380
Solyc04g007580	Solyc05g150152
Solyc01g110370	Solyc01g107820
Solyc05g015820	Solyc02g083810
Solyc04g074830	Solyc01g105620
Solyc01g102500	Solyc07g066310
Solyc09g011990	Solyc10g085860
Solyc06g074820	Solyc01g079600
Solyc02g077570	Solyc06g063090
Solyc08g079180	Solyc02g090110
Solyc02g086200	Solyc12g005080
Solyc12g036170	Solyc01g100380
Solyc10g079930	Solyc01g008300
Solyc04g064930	Solyc04g076870
Solyc06g072160	Solyc01g008550
Solyc11g068520	Solyc04g049350
Solyc01g102810	Solyc02g032950
Solyc02g085250	Solyc01g100650
Solyc06g069670	Solyc02g077080
Solyc01g095690	Solyc09g060100
Solyc08g076480	Solyc09g014860
Solyc06g008050	Solyc08g068730
Solyc07g052950	Solyc05g055370
Solyc06g069600	Solyc07g056470
Solyc05g050830	Solyc08g075100
Solyc03g082610	Solyc11g068370
Solyc01g007130	Solyc12g010670
Solyc08g076880	Solyc11g011330
Solyc09g009040	Solyc08g077900
Solyc10g044710	Solyc10g007690
Solyc12g044260	Solyc10g081440
Solyc09g082110	Solyc08g067540
Solyc10g081340	Solyc04g015750
Solyc08g081820	Solyc01g100320
Solyc03g116800	Solyc06g074510
Solyc02g083310	Solyc11g011990
Solyc03g095730	Solyc01g098500
Solyc04g015850	Solyc03g112150
Solyc04g080830	Solyc10g008020
Solyc02g083410	Solyc04g064870
Solyc03g114250	Solyc08g080680
Solyc09g009520	Solyc03g116870
Solyc09g010140	Solyc03g006700
Solyc10g006530	Solyc06g007160
Solyc12g015860	Solyc02g080540
Solyc10g018645	Solyc02g055440
Solyc01g100230	Solyc11g071740
Solyc10g085330	Solyc11g073060
Solyc02g062460	Solyc02g090030
Solyc04g074690	Solyc01g081310
Solyc09g089850	Solyc09g091100
Solyc03g120900	Solyc02g085005
Solyc05g010710	Solyc01g097240
Solyc04g072032	Solyc11g008630
Solyc04g064920	Solyc03g117020
Solyc10g007010	Solyc07g043560
Solyc02g063520	Solyc01g066430
Solyc12g057150	Solyc10g062160
Solyc04g005180	Solyc04g063240
Solyc12g044930	Solyc03g121070
Solyc01g007020	Solyc06g150130
Solyc07g009500	Solyc02g078530
Solyc05g039950	Solyc10g012080
Solyc12g040790	Solyc03g118005
Solyc11g072120	Solyc01g103220
Solyc08g079100	Solyc06g005710
Solyc07g054060	Solyc07g066080
Solyc03g078360	Solyc02g038740
Solyc07g008780	Solyc06g065380
Solyc03g115540	Solyc08g074260
Solyc02g080830	Solyc02g076690
Solyc04g007990	Solyc06g069040
Solyc02g094860	Solyc01g087270
Solyc06g084480	Solyc07g063710
Solyc07g043160	Solyc09g011490
Solyc10g005690	Solyc05g006440
Solyc03g095780	Solyc12g013810
Solyc04g071930	Solyc06g073850
Solyc01g010250	Solyc10g083720
Solyc09g011620	Solyc09g074270
Solyc01g105280	Solyc10g005630
Solyc09g065560	Solyc02g089080
Solyc12g070090	Solyc07g063730
Solyc01g096410	Solyc09g090430
Solyc05g052410	Solyc04g005070
Solyc07g045440	Solyc01g096930
Solyc01g007750	Solyc02g090980
Solyc05g032660	Solyc09g011740
Solyc03g060510	Solyc06g150138
Solyc12g014390	Solyc10g077120
Solyc02g091070	Solyc04g018110
Solyc08g069230	Solyc12g096680
Solyc03g078000	Solyc09g091840
Solyc12g089230	Solyc05g025680
Solyc11g072660	Solyc04g049090
Solyc06g036130	Solyc07g052260
Solyc10g078190	Solyc09g009840
Solyc08g045780	Solyc02g077520
Solyc08g081940	Solyc11g006020
Solyc06g060830	Solyc06g071030
Solyc01g102400	Solyc03g082920
Solyc01g087980	Solyc05g013170
Solyc01g100120	Solyc06g068220
Solyc08g067510	Solyc03g044260
Solyc01g090210	Solyc10g078500
Solyc06g084070	Solyc10g005340
Solyc11g033283	Solyc10g055800
Solyc11g013890	Solyc08g075780
Solyc01g112060	Solyc03g122120
Solyc08g075990	Solyc08g068770
Solyc04g053000	Solyc02g005180
Solyc09g065780	Solyc01g091050
Solyc11g012780	Solyc07g047850
Solyc09g065180	Solyc08g078070
Solyc10g076670	Solyc12g056830
Solyc02g078340	Solyc07g022900
Solyc05g012620	Solyc03g114450
Solyc10g050440	Solyc08g077500
Solyc10g076660	Solyc02g081830
Solyc02g071450	Solyc04g051500
Solyc03g119230	Solyc09g007860
Solyc09g065800	Solyc06g060310
Solyc06g073260	Solyc08g016720
Solyc01g009480	Solyc10g077040
Solyc07g053550	Solyc01g105020
Solyc04g079190	Solyc07g066550
Solyc02g072000	Solyc12g099100
Solyc02g079980	Solyc05g056060
Solyc12g099200	Solyc06g073830
Solyc04g082120	Solyc02g065230
Solyc03g118130	Solyc03g120790
Solyc10g077030	Solyc05g009520
Solyc11g073130	Solyc02g065780
Solyc02g090580	Solyc10g047300
Solyc07g056440	Solyc03g111720
Solyc08g078840	Solyc05g005950
Solyc01g094720	Solyc08g016210
Solyc04g078340	Solyc09g098310
Solyc06g082970	Solyc02g072190
Solyc05g005250	Solyc10g079860
Solyc10g079700	Solyc04g063210
Solyc10g008740	Solyc05g051530
Solyc01g081100	Solyc12g011450
Solyc04g081320	Solyc02g070770
Solyc03g034000	Solyc03g115820
Solyc03g111940	Solyc09g011560
Solyc09g014760	Solyc06g019200
Solyc09g018460	Solyc12g150101
Solyc03g006610	Solyc01g090965
Solyc09g008650	Solyc09g092270
Solyc07g045310	Solyc11g005380
Solyc02g088620	Solyc07g052120
Solyc05g014300	Solyc01g104770
Solyc10g079920	Solyc03g114600
Solyc06g008590	Solyc06g083680
Solyc07g065220	Solyc08g069060
Solyc10g080390	Solyc02g069460
Solyc11g007970	Solyc12g014140
Solyc02g086890	Solyc01g095430
Solyc01g100000	Solyc12g008500
Solyc03g044830	Solyc03g116690
Solyc04g078640	Solyc08g078180
Solyc06g074620	Solyc08g076220
Solyc06g068480	Solyc09g018890
Solyc08g077050	Solyc06g051720
Solyc08g075120	Solyc09g083190
Solyc11g020330	Solyc07g042490
Solyc04g012185	Solyc08g013670
Solyc03g119110	Solyc02g020940
Solyc06g083960	Solyc10g076610
Solyc02g005210	Solyc09g065910
Solyc10g081810	Solyc07g064800
Solyc08g080860	Solyc09g011810
Solyc05g050500	Solyc01g107825
Solyc02g089400	Solyc04g054820
Solyc02g094190	Solyc03g019690
Solyc05g051490	Solyc06g068900
Solyc12g088690	Solyc01g102660
Solyc08g080530	Solyc10g049600
Solyc12g009580	Solyc10g076370
Solyc02g088130	Solyc09g075450
Solyc06g007370	Solyc04g082920
Solyc04g078450	Solyc06g073290
Solyc04g057830	Solyc10g075160
Solyc09g005840	Solyc03g005760
Solyc01g095490	Solyc08g059710
Solyc01g097390	Solyc09g089640
Solyc01g094170	Solyc04g077310
Solyc07g007110	Solyc01g107090
Solyc11g044933	Solyc03g020050
Solyc10g051120	Solyc01g007910
Solyc04g074940	Solyc03g097020
Solyc04g024780	Solyc03g097230
Solyc10g047530	Solyc11g068770
Solyc07g063700	Solyc08g081230
Solyc06g053600	Solyc04g025530
Solyc01g100760	Solyc03g121180
Solyc01g010640	Solyc07g049450
Solyc10g007280	Solyc10g084430
Solyc01g079780	Solyc06g064550
Solyc03g071850	Solyc02g083360
Solyc08g014430	Solyc03g114000
Solyc06g071790	Solyc07g047940
Solyc07g056600	Solyc03g044900
Solyc01g091530	Solyc01g079790
Solyc12g010440	Solyc09g075120
Solyc11g012510	Solyc12g100250
Solyc03g117560	Solyc10g051020
Solyc11g069510	Solyc07g065500
Solyc03g097170	Solyc10g008520
Solyc05g012370	Solyc09g007190
Solyc10g006700	Solyc01g107860
Solyc02g092820	Solyc08g062340
Solyc12g009160	Solyc10g055820
Solyc03g026330	Solyc02g070940
Solyc06g065420	Solyc10g084170
Solyc06g068010	Solyc02g087400
Solyc09g009490	Solyc07g055690
Solyc06g065490	Solyc12g036330
Solyc07g066110	Solyc04g079640
Solyc09g064240	Solyc03g118020
Solyc09g083210	Solyc02g079950
Solyc06g068600	Solyc04g079350
Solyc07g006030	Solyc10g051110
Solyc05g013160	Solyc11g009060
Solyc07g008545	Solyc02g077290
Solyc12g010230	Solyc06g069570
Solyc12g057140	Solyc08g006930
Solyc06g076120	Solyc05g008600
Solyc01g099800	Solyc03g115860
Solyc11g051060	Solyc03g115900
Solyc04g079230	Solyc03g034170
Solyc08g080930	Solyc06g053140
Solyc03g006500	Solyc05g044490
Solyc06g009510	Solyc04g078290
Solyc09g009220	Solyc03g117850
Solyc06g035620	Solyc12g014010
Solyc10g083790	Solyc08g076290
Solyc02g086456	Solyc04g014270
Solyc06g082410	Solyc07g045100
Solyc08g016150	Solyc05g050360
Solyc09g056430	Solyc11g013000
Solyc12g009820	Solyc06g054260
Solyc05g005480	Solyc06g005480
Solyc01g009810	Solyc02g062340
Solyc04g082930	Solyc08g077380
Solyc03g083130	Solyc05g005180
Solyc07g065900	Solyc12g049030
Solyc11g013330	Solyc05g012180
Solyc04g077180	Solyc04g058170
Solyc04g074110	Solyc01g007000
Solyc10g079440	Solyc02g065400
Solyc01g057830	Solyc07g039570
Solyc04g064900	Solyc07g041500
Solyc01g007780	Solyc04g016230
Solyc08g006880	Solyc07g041900
Solyc02g093310	Solyc07g065160
Solyc01g106890	Solyc05g052520
Solyc06g048570	Solyc01g094020
Solyc12g056920	Solyc01g073890
Solyc09g091990	Solyc12g019550
Solyc03g080190	Solyc09g014910
Solyc09g064760	Solyc08g082610
Solyc03g093180	Solyc08g080940
Solyc12g057080	Solyc07g055080
Solyc02g071580	Solyc12g098660
Solyc06g068750	Solyc05g055030
Solyc03g123730	Solyc10g007900
Solyc01g006050	Solyc01g099910
Solyc05g005880	Solyc10g078550
Solyc04g081300	Solyc06g065560
Solyc09g074650	Solyc01g100460
Solyc04g024420	Solyc02g092580
Solyc02g080040	Solyc06g072710
Solyc04g054740	Solyc10g006230
Solyc10g079170	Solyc06g063370
Solyc03g051810	Solyc08g008330
Solyc03g082470	Solyc04g082590
Solyc02g090450	Solyc07g066150
Solyc02g062500	Solyc02g069450
Solyc03g025640	Solyc02g089630
Solyc01g107660	Solyc08g013900
Solyc02g092870	Solyc09g090900
Solyc01g065700	Solyc01g106500
Solyc07g056240	Solyc02g063030
Solyc09g011750	Solyc10g083290
Solyc08g069200	Solyc03g111170
Solyc02g021350	Solyc02g085830
Solyc07g018240	Solyc12g094640
Solyc09g065740	Solyc12g009070
Solyc03g113060	Solyc03g112330
Solyc07g053270	Solyc07g007170
Solyc07g063600	Solyc10g012050
Solyc01g104740	Solyc11g008480
Solyc04g012040	Solyc08g068390
Solyc11g010730	Solyc06g063210
Solyc09g042230	Solyc07g005510
Solyc02g069620	Solyc11g011190
Solyc03g095710	Solyc05g007260
Solyc08g022240	Solyc06g073760
Solyc12g007300	Solyc01g106620
Solyc10g085080	Solyc12g042380
Solyc04g005040	Solyc06g082940
Solyc04g082010	Solyc12g099650
Solyc03g123410	Solyc11g064750
Solyc03g082640	Solyc06g083790
Solyc09g061620	Solyc03g120640
Solyc04g080590	Solyc07g062370
Solyc02g071970	Solyc02g085260
Solyc01g107800	Solyc02g071130
Solyc10g007670	Solyc09g098510
Solyc08g082660	Solyc08g062360
Solyc06g063280	Solyc12g099260
Solyc12g099140	Solyc06g074200
Solyc06g071390	Solyc11g064790
Solyc03g025720	Solyc02g085320
Solyc12g019320	Solyc01g091320
Solyc03g044300	Solyc05g010180
Solyc01g103580	Solyc03g020030
Solyc01g101180	Solyc09g098080
Solyc11g044450	Solyc06g068230
Solyc06g008270	Solyc07g044860
Solyc03g034220	Solyc11g007690
Solyc10g080490	Solyc06g060230
Solyc11g006300	Solyc01g107520
Solyc04g015490	Solyc05g008140
Solyc01g098990	Solyc09g097780
Solyc08g008610	Solyc11g007390
Solyc07g008250	Solyc09g005560
Solyc09g011980	Solyc05g005700
Solyc04g045580	Solyc04g083160
Solyc02g078620	Solyc03g111610
Solyc01g009780	Solyc01g096660
Solyc09g014970	Solyc11g008620
Solyc04g049340	Solyc03g025710
Solyc11g005490	Solyc10g079200
Solyc05g005070	Solyc06g066000
Solyc11g005710	Solyc02g071870
Solyc06g066430	Solyc01g059965
Solyc05g018510	Solyc01g109460
Solyc12g011280	Solyc06g076750
Solyc05g054350	Solyc03g121340
Solyc07g005520	Solyc10g008730
Solyc03g118540	Solyc01g109040
Solyc06g060770	Solyc10g045240
Solyc09g074560	Solyc09g007630
Solyc07g006700	Solyc05g052750
Solyc02g081900	Solyc06g009290
Solyc10g049585	Solyc11g069700
Solyc01g111660	Solyc03g005500
Solyc12g013710	Solyc01g094330
Solyc12g011020	Solyc07g006620
Solyc03g116790	Solyc01g081480
Solyc03g113380	Solyc03g083100
Solyc11g005840	Solyc03g119150
Solyc02g064690	Solyc03g120430
Solyc08g067360	Solyc04g009030
Solyc06g071820	Solyc04g016520
Solyc02g070990	Solyc06g066700
Solyc03g034370	Solyc01g099660
Solyc11g065530	Solyc10g017580
Solyc10g018120	Solyc02g080810
Solyc06g049050	Solyc01g008820
Solyc03g062790	Solyc06g059860
Solyc10g008700	Solyc10g005050
Solyc01g007030	Solyc02g085950
Solyc11g010410	Solyc07g052150
Solyc03g083560	Solyc07g007260
Solyc11g009020	Solyc04g079750
Solyc09g065270	Solyc11g065940
Solyc12g005340	Solyc01g080280
Solyc02g068540	Solyc08g005930
Solyc01g006330	Solyc09g011590
Solyc11g071620	Solyc02g080310
Solyc11g068820	Solyc05g007770
Solyc05g006855	Solyc09g009940
Solyc09g009830	Solyc06g068950
Solyc12g006997	Solyc04g150111
Solyc07g042440	Solyc08g007230
Solyc08g081770	Solyc01g098640
Solyc01g095960	Solyc04g079210
Solyc08g079090	Solyc04g073950
Solyc08g076050	Solyc02g094270
Solyc05g012600	Solyc10g044520
Solyc12g005640	Solyc12g005200
Solyc06g007350	Solyc09g074475
Solyc06g069780	Solyc09g014520
Solyc02g093525	Solyc07g007130
Solyc01g150142	Solyc07g063520
Solyc07g032740	Solyc07g055710
Solyc08g066850	Solyc06g009140
Solyc01g105920	Solyc07g018200
Solyc01g109950	Solyc09g091130
Solyc02g071000	Solyc09g011920
Solyc07g056480	Solyc05g008105
Solyc02g086910	Solyc01g106390
Solyc06g065670	Solyc08g081010
Solyc11g068530	Solyc05g055760
Solyc02g070980	Solyc08g008370
Solyc12g057070	Solyc06g009110
Solyc07g007280	Solyc10g009570
Solyc06g074170	Solyc12g094720
Solyc01g103030	Solyc08g076470
Solyc07g049190	Solyc03g053110
Solyc10g081830	Solyc04g081630
Solyc01g110570	Solyc09g059020
Solyc08g062690	Solyc10g055810
Solyc10g005110	Solyc01g099560
Solyc12g006140	Solyc03g116900
Solyc12g062800	Solyc08g080640
Solyc08g036660	Solyc06g061070
Solyc08g063010	Solyc09g014350
Solyc06g008030	Solyc06g060630
Solyc07g006320	Solyc11g045460
Solyc07g063410	Solyc03g083480
Solyc08g061060	Solyc01g096370
Solyc07g005830	Solyc10g079420
Solyc01g096240	Solyc03g081320
Solyc12g009920	Solyc08g029000
Solyc02g063150	Solyc08g083360
Solyc05g041530	Solyc10g086660
Solyc05g009570	Solyc04g071890
Solyc08g068480	Solyc04g079050
Solyc04g077535	Solyc01g058720
Solyc10g007580	Solyc09g090960
Solyc04g009780	Solyc12g005980
Solyc08g082670	Solyc06g053710
Solyc05g047600	Solyc06g084050
Solyc04g007390	Solyc04g009020
Solyc08g082570	Solyc03g098735
Solyc03g123580	Solyc04g082630
Solyc02g076950	Solyc06g069710
Solyc10g011910	Solyc04g054520
Solyc07g062970	Solyc05g055740
Solyc02g082360	Solyc07g054290
Solyc03g115850	Solyc04g007980
Solyc03g071590	Solyc02g081150
Solyc08g080750	Solyc06g071280
Solyc12g005220	Solyc01g005390
Solyc08g077880	Solyc07g039190
Solyc12g005430	Solyc03g118240
Solyc02g086370	Solyc09g063130
Solyc12g019100	Solyc01g110360
Solyc02g082890	Solyc06g066530
Solyc12g042180	Solyc11g008820
Solyc02g020880	Solyc01g105050
Solyc09g008020	Solyc11g005470
Solyc04g080630	Solyc02g068460
Solyc07g062190	Solyc02g081330
Solyc06g051200	Solyc12g045035
Solyc01g106090	Solyc02g014150
Solyc07g052980	Solyc03g123370
Solyc08g078010	Solyc01g010430
Solyc09g064500	Solyc02g090470
Solyc02g067360	Solyc11g008600
Solyc04g009320	Solyc06g075050
Solyc05g010450	Solyc02g072260
Solyc02g014860	Solyc03g059170
Solyc04g053030	Solyc10g085030
Solyc06g071180	Solyc05g010120
Solyc05g024430	Solyc03g096190
Solyc03g121040	Solyc10g086720
Solyc03g043770	Solyc01g087780
Solyc01g086800	Solyc11g011180
Solyc02g077990	Solyc01g008670
Solyc01g109440	Solyc04g080080
Solyc08g007630	Solyc01g060020
Solyc07g005770	Solyc09g011660
Solyc04g005300	Solyc03g082530
Solyc08g074450	Solyc02g085933
Solyc09g075420	Solyc07g018140
Solyc11g011980	Solyc04g039960
Solyc03g119840	Solyc05g041430
Solyc05g051210	Solyc07g007590
Solyc04g007110	Solyc01g073740
Solyc04g076880	Solyc06g005750
Solyc03g120610	Solyc12g056980
Solyc01g087750	Solyc08g079750
Solyc01g088440	Solyc07g045540
Solyc04g009530	Solyc04g064940
Solyc01g095980	Solyc01g005470
Solyc10g086470	Solyc03g005040
Solyc02g092540	Solyc08g079700
Solyc03g113890	Solyc01g105630
Solyc08g006730	Solyc12g044950
Solyc03g078370	Solyc03g115880
Solyc02g093520	Solyc06g072700
Solyc03g121170	Solyc03g097320
Solyc07g006000	Solyc12g009600
Solyc10g150149	Solyc07g009150
Solyc01g086670	Solyc09g097860
Solyc05g005980	Solyc04g082830
Solyc08g014300	Solyc02g072130
Solyc06g060520	Solyc05g014700
Solyc02g086730	Solyc02g084970
Solyc09g090630	Solyc07g056080
Solyc10g150118	Solyc03g025670
Solyc12g009650	Solyc12g007030
Solyc07g053450	Solyc05g008950
Solyc11g005340	Solyc06g048820
Solyc07g062870	Solyc02g093720
Solyc03g097410	Solyc03g096540
Solyc10g076300	Solyc03g116160
Solyc02g083370	Solyc09g008190
Solyc09g092010	Solyc05g006050
Solyc11g007250	Solyc03g113070
Solyc10g007050	Solyc11g073110
Solyc12g009200	Solyc03g007230
Solyc06g007890	Solyc04g074080
Solyc05g055750	Solyc02g081430
Solyc09g056390	Solyc06g074530
Solyc03g112540	Solyc06g051970
Solyc05g008170	Solyc04g074770
Solyc12g008400	Solyc05g052680
Solyc04g079790	Solyc07g056110
Solyc08g081390	Solyc01g097880
Solyc11g011720	Solyc01g080220
Solyc08g006540	Solyc01g005985
Solyc09g065570	Solyc03g120390
Solyc01g067290	Solyc05g009010
Solyc03g098650	Solyc08g081370
Solyc07g017610	Solyc05g025670
Solyc10g085120	Solyc08g068780
Solyc04g071960	Solyc08g007790
Solyc08g079240	Solyc12g008380
Solyc04g007540	Solyc10g080770
Solyc09g008640	Solyc02g071010
Solyc11g068440	Solyc01g080570
Solyc11g042950	Solyc05g007640
Solyc09g074450	Solyc09g015010
Solyc06g069730	Solyc01g098850
Solyc03g097510	Solyc05g041920
Solyc03g121720	Solyc09g014280
Solyc12g056675	Solyc11g009080
Solyc07g044990	Solyc03g025410
Solyc02g090540	Solyc07g009443
Solyc01g095250	Solyc02g070970
Solyc03g026210	Solyc01g006150
Solyc08g068490	Solyc02g062310
Solyc01g102950	Solyc11g056620
Solyc04g053010	Solyc07g005410
Solyc11g008200	Solyc11g068515
Solyc01g104620	Solyc05g056400
Solyc02g077090	Solyc11g007020
Solyc03g150101	Solyc06g051400
Solyc11g069115	Solyc06g076020
Solyc03g119810	Solyc07g043150
Solyc01g109180	Solyc03g112460
Solyc11g071290	Solyc08g080540
Solyc11g068780	Solyc06g068890
Solyc07g064020	Solyc02g071020
Solyc12g096920	Solyc01g005590
Solyc03g026200	Solyc03g118810
Solyc02g079480	Solyc03g043700
Solyc07g009405	Solyc10g044840
Solyc08g079530	Solyc01g081340
Solyc08g013960	Solyc08g077330
Solyc07g049300	Solyc08g067330
Solyc09g075940	Solyc01g006290
Solyc05g005940	Solyc01g090340
Solyc05g051450	Solyc01g106605
Solyc07g055740	Solyc04g082000
Solyc06g068550	Solyc05g007780
Solyc01g095530	Solyc09g008780
Solyc02g067600	Solyc09g082240
Solyc04g040170	Solyc01g094700
Solyc02g068090	Solyc06g084610
Solyc10g006900	Solyc09g066350
Solyc06g060590	Solyc03g013440
Solyc09g075790	Solyc05g015495
Solyc06g068290	Solyc01g007810
Solyc08g077060	Solyc08g006765
Solyc03g080100	Solyc08g067250
Solyc02g062040	Solyc02g079710
Solyc02g085750	Solyc02g086770
Solyc08g081700	Solyc05g046340
Solyc03g096670	Solyc05g051570
Solyc10g084120	Solyc06g060680
Solyc10g080460	Solyc02g093750
Solyc12g100160	Solyc05g052660
Solyc07g009230	Solyc09g018010
Solyc01g087690	Solyc08g067320
Solyc02g079700	Solyc10g008150
Solyc12g044280	Solyc10g006660
Solyc03g081330	Solyc02g070950
Solyc03g062720	Solyc08g066020
Solyc02g086820	Solyc02g071820
Solyc08g079060	Solyc03g096545
Solyc09g010530	Solyc03g013340
Solyc11g044530	Solyc03g112040
Solyc07g048120	Solyc01g099810
Solyc11g066670	Solyc07g045080
Solyc01g091800	Solyc07g006770
Solyc12g008800	Solyc07g064410
Solyc10g080690	Solyc12g011410
Solyc06g075530	Solyc08g076720
Solyc02g063250	Solyc01g108610
Solyc09g007850	Solyc01g009245
Solyc02g077330	Solyc12g017700
Solyc04g050790	Solyc05g007090
Solyc04g055230	Solyc09g074280
Solyc06g008620	Solyc01g080800
Solyc01g007950	Solyc08g066430
Solyc12g062250	Solyc05g052350
Solyc10g081570	Solyc04g077360
Solyc01g109680	Solyc07g039380
Solyc11g073080	Solyc01g006690
Solyc05g005060	Solyc06g007180
Solyc12g010940	Solyc06g083040
Solyc06g066640	Solyc08g067240
Solyc07g064660	Solyc09g011720
Solyc01g091870	Solyc04g015960
Solyc03g046380	Solyc03g025350
Solyc07g043490	Solyc10g009580
Solyc12g088700	Solyc06g082300
Solyc03g114160	Solyc12g062940
Solyc08g062680	Solyc07g054580
Solyc05g052950	Solyc03g112390
Solyc02g084610	Solyc05g025985
Solyc04g082970	Solyc02g079720
Solyc11g072080	Solyc08g006770
Solyc08g061630	Solyc08g066770
Solyc01g109130	Solyc08g080190
Solyc07g006550	Solyc06g005910
Solyc08g007040	Solyc08g067640
Solyc03g113710	Solyc04g082050
Solyc01g096560	Solyc08g080630
Solyc09g090410	Solyc01g101190
Solyc06g069150	Solyc10g006440
Solyc05g009990	Solyc03g097570
Solyc12g036650	Solyc02g080230
Solyc04g016040
Solyc06g008580
Solyc08g081220
Solyc01g067510
Solyc02g080290
Solyc07g047710
Solyc06g074890
Solyc10g011770
Solyc11g007770
Solyc01g105360
Solyc01g057270
Solyc12g098890
Solyc06g054320
Solyc07g063160
Solyc03g114930
Solyc06g051090
Solyc07g052610
Solyc02g068760
Solyc04g011490
Solyc03g025330
Solyc02g093710
Solyc02g066920
Solyc02g068615
Solyc05g007630
Solyc10g078250
Solyc05g007470
Solyc01g086660
Solyc03g120630
Solyc10g079110
Solyc04g077110
Solyc02g086310
Solyc03g114310
Solyc10g078470
Solyc02g076860
Solyc01g090760
Solyc10g082030
Solyc06g007190
Solyc06g075090
Solyc08g078790
Solyc05g007790
Solyc02g087740
Solyc02g087860
Solyc11g016930
Solyc05g053550
Solyc06g036440
Solyc05g007010
Solyc03g120570
Solyc11g065990
Solyc12g019110
Solyc06g073540
Solyc03g064010
Solyc01g107890
Solyc02g093890
Solyc02g092770
Solyc07g066160
Solyc08g008140
Solyc01g109550
