## Supplementary material for "Elevated CO₂ enhances tomato tolerance to *Botrytis cinerea* through transcriptional and metabolic defence reprogramming": TableS9

### Sheet: CB_up
GO biological process complete	Solanum lycopersicum - Universe	Input	Expected	FE	P	adjusted P
glutathione metabolic process (GO:0006749)	43	11	1.81	6.09	1.16e-06	0.000341
abscisic acid-activated signaling pathway (GO:0009738)	26	8	1.09	7.32	7.58e-06	0.00144
response to endoplasmic reticulum stress (GO:0034976)	72	11	3.03	3.63	0.0002	0.0161
amino acid transmembrane transport (GO:0003333)	50	9	2.1	4.28	0.000211	0.0166
tricarboxylic acid cycle (GO:0006099)	22	6	0.92	6.49	0.000228	0.0175
nicotinamide nucleotide metabolic process (GO:0046496)	77	11	3.24	3.4	0.000364	0.0262
fatty acid beta-oxidation (GO:0006635)	24	6	1.01	5.95	0.000383	0.0269
carbohydrate derivative catabolic process (GO:1901136)	66	10	2.77	3.6	0.000412	0.0284
carbohydrate metabolic process (GO:0005975)	251	23	10.55	2.18	0.00066	0.0419
amino acid metabolic process (GO:0006520)	274	24	11.52	2.08	0.000706	0.0439
dicarboxylic acid metabolic process (GO:0043648)	48	8	2.02	3.96	0.000806	0.0465
purine-containing compound metabolic process (GO:0072521)	196	19	8.24	2.31	0.000864	0.0474
response to organonitrogen compound (GO:0010243)	60	9	2.52	3.57	0.000855	0.0485

### Sheet: CB_down
GO biological process complete	Solanum lycopersicum - Universe	Input	Expected	FE	P	adjusted P
photosynthesis, light harvesting in photosystem I (GO:0009768)	31	19	1.14	16.69	4.42e-20	2.86e-17
response to light stimulus (GO:0009416)	96	24	3.53	6.81	6.09e-14	3.28e-11
fructose 1,6-bisphosphate metabolic process (GO:0030388)	14	9	0.51	17.5	2e-10	8.1e-08
gluconeogenesis (GO:0006094)	19	8	0.7	11.46	1.71e-07	2.51e-05
sucrose biosynthetic process (GO:0005986)	7	5	0.26	19.45	1.31e-06	0.000151
fructose 6-phosphate metabolic process (GO:0006002)	8	5	0.29	17.02	3.38e-06	0.000353
chloroplast organization (GO:0009658)	61	11	2.24	4.91	1.22e-05	0.00119
chlorophyll biosynthetic process (GO:0015995)	6	4	0.22	18.15	2.56e-05	0.0023
photosynthetic electron transport in photosystem I (GO:0009773)	6	4	0.22	18.15	2.56e-05	0.00237
fructose metabolic process (GO:0006000)	13	5	0.48	10.47	6.67e-05	0.00526
nicotinamide nucleotide metabolic process (GO:0046496)	77	11	2.83	3.89	0.000114	0.00708
glycine decarboxylation via glycine cleavage system (GO:0019464)	4	3	0.15	20.42	0.000192	0.0109
hydrocarbon catabolic process (GO:0120253)	10	4	0.37	10.89	0.000318	0.0163
cellular aldehyde metabolic process (GO:0006081)	38	7	1.4	5.02	0.000412	0.0199
organophosphate catabolic process (GO:0046434)	79	10	2.9	3.45	0.000622	0.0288
sterol biosynthetic process (GO:0016126)	21	5	0.77	6.48	0.000825	0.0366
organic hydroxy compound transport (GO:0015850)	6	3	0.22	13.61	0.000909	0.0397
ATP metabolic process (GO:0046034)	69	9	2.53	3.55	0.000924	0.0399
serine family amino acid biosynthetic process (GO:0009070)	22	5	0.81	6.19	0.00104	0.0424

### Sheet: M_up
GO biological process complete	Solanum lycopersicum - Universe	Input	Expected	FE	P	adjusted P
protein phosphorylation (GO:0006468)	347	64	29.72	2.15	5.5e-09	3.87e-07
ERAD pathway (GO:0036503)	56	20	4.8	4.17	1.61e-08	8.84e-07
tricarboxylic acid cycle (GO:0006099)	22	12	1.88	6.37	4.36e-08	2.24e-06
amino acid transmembrane transport (GO:0003333)	50	18	4.28	4.2	7.26e-08	3.56e-06
fatty acid beta-oxidation (GO:0006635)	24	12	2.06	5.84	1.55e-07	7.26e-06
protein refolding (GO:0042026)	32	13	2.74	4.74	9.51e-07	3.8e-05
glutathione metabolic process (GO:0006749)	43	15	3.68	4.07	1.41e-06	5.57e-05
mitochondrion organization (GO:0007005)	85	22	7.28	3.02	1.91e-06	7.11e-05
mitochondrial transmembrane transport (GO:1990542)	55	16	4.71	3.4	9.42e-06	0.000302
vesicle budding from membrane (GO:0006900)	39	13	3.34	3.89	1.26e-05	0.000376
pentose-phosphate shunt, oxidative branch (GO:0009051)	12	7	1.03	6.81	1.81e-05	0.000513
endoplasmic reticulum unfolded protein response (GO:0030968)	14	7	1.2	5.84	6.71e-05	0.00174
amino acid catabolic process (GO:0009063)	66	16	5.65	2.83	0.00011	0.00262
abscisic acid-activated signaling pathway (GO:0009738)	26	9	2.23	4.04	0.000199	0.00453
adenylate cyclase-modulating G protein-coupled receptor signaling pathway (GO:0007188)	8	5	0.69	7.3	0.000206	0.00454
signal peptide processing (GO:0006465)	8	5	0.69	7.3	0.000206	0.00457
response to heat (GO:0009408)	57	14	4.88	2.87	0.00025	0.00539
aromatic amino acid family biosynthetic process (GO:0009073)	27	9	2.31	3.89	0.000276	0.00583
chaperone cofactor-dependent protein refolding (GO:0051085)	46	12	3.94	3.05	0.000375	0.00768
mitochondrial electron transport, ubiquinol to cytochrome c (GO:0006122)	13	6	1.11	5.39	0.000397	0.00788
defense response to fungus (GO:0050832)	9	5	0.77	6.49	0.000431	0.00811
mitochondrial electron transport, cytochrome c to oxygen (GO:0006123)	9	5	0.77	6.49	0.000431	0.00821
tricarboxylic acid metabolic process (GO:0072350)	9	5	0.77	6.49	0.000431	0.0083
plant-type hypersensitive response (GO:0009626)	9	5	0.77	6.49	0.000431	0.0084
endoplasmic reticulum to Golgi vesicle-mediated transport (GO:0006888)	82	17	7.02	2.42	0.000506	0.00929
chemical homeostasis (GO:0048878)	151	26	12.93	2.01	0.000618	0.0109
protein targeting to mitochondrion (GO:0006626)	42	11	3.6	3.06	0.000629	0.011
chorismate metabolic process (GO:0046417)	10	5	0.86	5.84	0.000802	0.0137
response to salt stress (GO:0009651)	20	7	1.71	4.09	0.000957	0.0159
acetyl-CoA metabolic process (GO:0006084)	21	7	1.8	3.89	0.00133	0.021
sphingoid metabolic process (GO:0046519)	11	5	0.94	5.31	0.00137	0.0211
adenine nucleotide transport (GO:0051503)	11	5	0.94	5.31	0.00137	0.0212
fatty acid transport (GO:0015908)	7	4	0.6	6.67	0.00152	0.0228
inorganic ion transmembrane transport (GO:0098660)	110	20	9.42	2.12	0.00159	0.0236
alpha-amino acid catabolic process (GO:1901606)	62	13	5.31	2.45	0.002	0.0287
aromatic amino acid family catabolic process (GO:0009074)	17	6	1.46	4.12	0.00212	0.0301
leucine metabolic process (GO:0006551)	12	5	1.03	4.86	0.00218	0.0308
nucleotide transmembrane transport (GO:1901679)	4	3	0.34	8.76	0.00235	0.0329
purine-containing compound transmembrane transport (GO:0072530)	4	3	0.34	8.76	0.00235	0.033
polyamine metabolic process (GO:0006595)	23	7	1.97	3.55	0.00241	0.0331
cell surface receptor signaling pathway (GO:0007166)	18	6	1.54	3.89	0.00295	0.0388
protein dephosphorylation (GO:0006470)	95	17	8.14	2.09	0.00296	0.0388
glycolytic process (GO:0006096)	37	9	3.17	2.84	0.00335	0.0416
carbohydrate derivative transport (GO:1901264)	13	5	1.11	4.49	0.00329	0.0422
cellular ketone metabolic process (GO:0042180)	31	8	2.66	3.01	0.00377	0.0464
potassium ion transport (GO:0006813)	31	8	2.66	3.01	0.00377	0.0465

### Sheet: M_down
GO biological process complete	Solanum lycopersicum - Universe	Input	Expected	FE	P	adjusted P
photosynthesis, light harvesting in photosystem I (GO:0009768)	31	19	2.92	6.5	1.43e-12	3.04e-10
fructose 1,6-bisphosphate metabolic process (GO:0030388)	14	10	1.32	7.58	3.83e-08	3.13e-06
regulation of cyclin-dependent protein serine/threonine kinase activity (GO:0000079)	42	17	3.96	4.29	8.9e-08	6.3e-06
DNA replication checkpoint signaling (GO:0000076)	13	9	1.23	7.34	2.92e-07	1.69e-05
mitotic cell cycle phase transition (GO:0044772)	47	17	4.43	3.84	6.05e-07	3.27e-05
gluconeogenesis (GO:0006094)	19	10	1.79	5.58	2.27e-06	0.000103
sucrose biosynthetic process (GO:0005986)	7	6	0.66	9.09	4.49e-06	0.000188
plastid transcription (GO:0042793)	5	5	0.47	10.61	7.42e-06	0.000281
fructose 6-phosphate metabolic process (GO:0006002)	8	6	0.75	7.96	1.65e-05	0.000585
regulation of DNA-templated DNA replication initiation (GO:0030174)	4	4	0.38	10.61	7.88e-05	0.00232
DNA replication preinitiation complex assembly (GO:0071163)	4	4	0.38	10.61	7.88e-05	0.00235
nucleotide-excision repair, DNA gap filling (GO:0006297)	4	4	0.38	10.61	7.88e-05	0.00237
chloroplast fission (GO:0010020)	11	6	1.04	5.79	0.000212	0.00563
regionalization (GO:0003002)	11	6	1.04	5.79	0.000212	0.00568
mitotic sister chromatid segregation (GO:0000070)	30	10	2.83	3.54	0.000279	0.00706
tRNA aminoacylation (GO:0043039)	47	13	4.43	2.93	0.000295	0.00734
peptidyl-lysine monomethylation (GO:0018026)	8	5	0.75	6.63	0.000325	0.00797
mitotic DNA replication initiation (GO:1902975)	5	4	0.47	8.49	0.000364	0.00847
negative regulation of gene expression via chromosomal CpG island methylation (GO:0044027)	5	4	0.47	8.49	0.000364	0.0086
fructose metabolic process (GO:0006000)	13	6	1.23	4.9	0.000667	0.0143
sister chromatid cohesion (GO:0007062)	28	9	2.64	3.41	0.00076	0.0158
cytokinesis (GO:0000910)	28	9	2.64	3.41	0.00076	0.0159
protein unfolding (GO:0043335)	3	3	0.28	10.61	0.000837	0.0169
photosystem II assembly (GO:0010207)	3	3	0.28	10.61	0.000837	0.017
cell fate specification (GO:0001708)	6	4	0.57	7.07	0.00101	0.0188
pyrimidine deoxyribonucleotide biosynthetic process (GO:0009221)	6	4	0.57	7.07	0.00101	0.0192
defense response to oomycetes (GO:0002229)	14	6	1.32	4.55	0.00107	0.0192
chlorophyll biosynthetic process (GO:0015995)	6	4	0.57	7.07	0.00101	0.0194
tropism (GO:0009606)	6	4	0.57	7.07	0.00101	0.0195
negative regulation of DNA metabolic process (GO:0051053)	14	6	1.32	4.55	0.00107	0.0195
spindle assembly (GO:0051225)	35	10	3.3	3.03	0.0011	0.0195
photosynthetic electron transport in photosystem I (GO:0009773)	6	4	0.57	7.07	0.00101	0.0196
plant-type secondary cell wall biogenesis (GO:0009834)	29	9	2.73	3.29	0.00101	0.0198
negative regulation of mitotic cell cycle phase transition (GO:1901991)	19	7	1.79	3.91	0.00119	0.0207
negative regulation of chromosome organization (GO:2001251)	10	5	0.94	5.3	0.00125	0.0212
double-strand break repair via break-induced replication (GO:0000727)	10	5	0.94	5.3	0.00125	0.0213
spindle elongation (GO:0051231)	10	5	0.94	5.3	0.00125	0.0214
organophosphate catabolic process (GO:0046434)	80	17	7.54	2.25	0.00146	0.0243
protein targeting to chloroplast (GO:0045036)	15	6	1.41	4.24	0.00165	0.0272
mitochondrial translation (GO:0032543)	26	8	2.45	3.26	0.00204	0.0328
mismatch repair (GO:0006298)	11	5	1.04	4.82	0.00211	0.0336
DNA-templated DNA replication maintenance of fidelity (GO:0045005)	11	5	1.04	4.82	0.00211	0.0337
microtubule-based movement (GO:0007018)	7	4	0.66	6.06	0.00218	0.0341
sterol biosynthetic process (GO:0016126)	21	7	1.98	3.54	0.00232	0.0351
nucleosome assembly (GO:0006334)	16	6	1.51	3.98	0.00243	0.0365
DNA conformation change (GO:0071103)	22	7	2.07	3.38	0.00313	0.0407
induced systemic resistance, jasmonic acid mediated signaling pathway (GO:0009864)	4	3	0.38	7.96	0.00311	0.0408
mitotic spindle organization (GO:0007052)	33	9	3.11	2.89	0.00276	0.0408
'de novo' protein folding (GO:0006458)	52	12	4.9	2.45	0.00277	0.0409
photoreactive repair (GO:0000719)	4	3	0.38	7.96	0.00311	0.0418
homologous chromosome pairing at meiosis (GO:0007129)	4	3	0.38	7.96	0.00311	0.042
phloem or xylem histogenesis (GO:0010087)	4	3	0.38	7.96	0.00311	0.0423
leading strand elongation (GO:0006272)	4	3	0.38	7.96	0.00311	0.0425
mitotic DNA integrity checkpoint signaling (GO:0044774)	12	5	1.13	4.42	0.00333	0.0431
glycine decarboxylation via glycine cleavage system (GO:0019464)	4	3	0.38	7.96	0.00311	0.0435
pseudouridine synthesis (GO:0001522)	17	6	1.6	3.74	0.00346	0.0435
reciprocal homologous recombination (GO:0140527)	28	8	2.64	3.03	0.00342	0.0436
chaperone-mediated protein folding (GO:0061077)	60	13	5.66	2.3	0.00341	0.0436
auxin-activated signaling pathway (GO:0009734)	4	3	0.38	7.96	0.00311	0.0442
polysaccharide catabolic process (GO:0000272)	47	11	4.43	2.48	0.00365	0.0458
glyceraldehyde-3-phosphate metabolic process (GO:0019682)	8	4	0.75	5.3	0.00404	0.0499
xanthophyll metabolic process (GO:0016122)	8	4	0.75	5.3	0.00404	0.0503

### Sheet: MM_up
GO biological process complete	Solanum lycopersicum - Universe	Input	Expected	FE	P	adjusted P
tricarboxylic acid cycle (GO:0006099)	24	13	1.39	9.36	1.07e-10	1.55e-08
fatty acid beta-oxidation (GO:0006635)	24	12	1.39	8.64	1.91e-09	2.35e-07
glutathione metabolic process (GO:0006749)	43	13	2.49	5.23	5.56e-07	3.85e-05
protein refolding (GO:0042026)	32	11	1.85	5.94	9.82e-07	6.52e-05
abscisic acid-activated signaling pathway (GO:0009738)	26	9	1.5	5.98	9.05e-06	0.000458
protein phosphorylation (GO:0006468)	344	41	19.9	2.06	1.22e-05	0.000571
ERAD pathway (GO:0036503)	56	12	3.24	3.7	7.02e-05	0.0024
amino acid transmembrane transport (GO:0003333)	50	11	2.89	3.8	0.000108	0.00349
response to heat (GO:0009408)	69	13	3.99	3.26	0.000144	0.00449
isocitrate metabolic process (GO:0006102)	6	4	0.35	11.52	0.000152	0.00462
response to hydrogen peroxide (GO:0042542)	22	7	1.27	5.5	0.000169	0.0049
protein complex oligomerization (GO:0051259)	16	6	0.93	6.48	0.00018	0.00516
chaperone cofactor-dependent protein refolding (GO:0051085)	46	10	2.66	3.76	0.000246	0.00664
aromatic amino acid family catabolic process (GO:0009074)	17	6	0.98	6.1	0.000264	0.00696
organophosphate ester transport (GO:0015748)	31	8	1.79	4.46	0.000294	0.00761
carboxylic acid biosynthetic process (GO:0046394)	189	23	10.93	2.1	0.000776	0.018
L-amino acid catabolic process (GO:0170035)	44	9	2.55	3.54	0.000799	0.0181
proteinogenic amino acid catabolic process (GO:0170040)	44	9	2.55	3.54	0.000799	0.0182
endoplasmic reticulum unfolded protein response (GO:0030968)	14	5	0.81	6.17	0.00083	0.0184
carboxylic acid transport (GO:0046942)	28	7	1.62	4.32	0.000865	0.0189
acetyl-CoA metabolic process (GO:0006084)	21	6	1.21	4.94	0.000949	0.0204
glycolytic process (GO:0006096)	37	8	2.14	3.74	0.00106	0.0214
L-phenylalanine metabolic process (GO:0006558)	9	4	0.52	7.68	0.00111	0.0217
plant-type hypersensitive response (GO:0009626)	9	4	0.52	7.68	0.00111	0.0221
mitochondrial transmembrane transport (GO:1990542)	55	10	3.18	3.14	0.0011	0.0221
mitochondrion organization (GO:0007005)	85	13	4.92	2.64	0.00116	0.0225
lipid transport (GO:0006869)	39	8	2.26	3.55	0.00152	0.0285
isopentenyl diphosphate biosynthetic process (GO:0009240)	10	4	0.58	6.91	0.00177	0.032
dicarboxylic acid metabolic process (GO:0043648)	49	9	2.83	3.18	0.00179	0.0322
response to salt stress (GO:0009651)	32	7	1.85	3.78	0.00201	0.035
monosaccharide metabolic process (GO:0005996)	70	11	4.05	2.72	0.00218	0.0375
pentose-phosphate shunt (GO:0006098)	17	5	0.98	5.08	0.00222	0.0378
response to wounding (GO:0009611)	17	5	0.98	5.08	0.00222	0.038
regulation of salicylic acid biosynthetic process (GO:0080142)	11	4	0.64	6.29	0.00265	0.0433

### Sheet: MM_down
GO biological process complete	Solanum lycopersicum - Universe	Input	Expected	FE	P	adjusted P
photosynthesis, light harvesting in photosystem I (GO:0009768)	31	19	1.97	9.63	1.16e-15	4.61e-13
response to light stimulus (GO:0009416)	96	28	6.11	4.58	5.04e-12	1.46e-09
fructose 1,6-bisphosphate metabolic process (GO:0030388)	14	8	0.89	8.98	5.62e-07	8.14e-05
plant-type primary cell wall biogenesis (GO:0009833)	22	9	1.4	6.43	3.91e-06	0.000389
mitotic cell cycle phase transition (GO:0044772)	47	13	2.99	4.35	4.91e-06	0.000474
regulation of cyclin-dependent protein serine/threonine kinase activity (GO:0000079)	42	11	2.67	4.12	4.58e-05	0.00304
auxin export across the plasma membrane (GO:0010315)	12	6	0.76	7.86	4.36e-05	0.00323
gluconeogenesis (GO:0006094)	19	7	1.21	5.79	0.000107	0.00556
auxin polar transport (GO:0009926)	14	6	0.89	6.74	0.000127	0.00641
chlorophyll biosynthetic process (GO:0015995)	6	4	0.38	10.48	0.000221	0.00902
photosynthetic electron transport in photosystem I (GO:0009773)	6	4	0.38	10.48	0.000221	0.00914
DNA-templated DNA replication maintenance of fidelity (GO:0045005)	11	5	0.7	7.15	0.000346	0.0131
NADH metabolic process (GO:0006734)	7	4	0.45	8.98	0.000489	0.0173
regulation of DNA-templated DNA replication (GO:0090329)	7	4	0.45	8.98	0.000489	0.0175
sucrose biosynthetic process (GO:0005986)	7	4	0.45	8.98	0.000489	0.0177
regulation of developmental process (GO:0050793)	55	11	3.5	3.14	0.000597	0.019
DNA replication checkpoint signaling (GO:0000076)	13	5	0.83	6.05	0.000867	0.0251
fructose 6-phosphate metabolic process (GO:0006002)	8	4	0.51	7.86	0.000929	0.0257
leading strand elongation (GO:0006272)	4	3	0.25	11.79	0.00098	0.026
DNA unwinding involved in DNA replication (GO:0006268)	8	4	0.51	7.86	0.000929	0.026
nucleotide-excision repair, DNA gap filling (GO:0006297)	4	3	0.25	11.79	0.00098	0.0262
abaxial cell fate specification (GO:0010158)	4	3	0.25	11.79	0.00098	0.0264
glycine decarboxylation via glycine cleavage system (GO:0019464)	4	3	0.25	11.79	0.00098	0.0267
microtubule cytoskeleton organization (GO:0000226)	106	16	6.74	2.37	0.00108	0.0279
cellulose biosynthetic process (GO:0030244)	20	6	1.27	4.72	0.00117	0.0288
sterol biosynthetic process (GO:0016126)	21	6	1.34	4.49	0.00156	0.0357
plastid organization (GO:0009657)	81	13	5.15	2.52	0.00174	0.0387
auxin biosynthetic process (GO:0009851)	5	3	0.32	9.43	0.00233	0.0483
mitotic DNA replication initiation (GO:1902975)	5	3	0.32	9.43	0.00233	0.0486
tRNA aminoacylation (GO:0043039)	47	9	2.99	3.01	0.00253	0.0491
pyridine nucleotide catabolic process (GO:0019364)	38	8	2.42	3.31	0.00232	0.0493
water transport (GO:0006833)	10	4	0.64	6.29	0.00251	0.0497
hydrocarbon catabolic process (GO:0120253)	10	4	0.64	6.29	0.00251	0.0501
cutin biosynthetic process (GO:0010143)	10	4	0.64	6.29	0.00251	0.0507
stomatal complex development (GO:0010374)	16	5	1.02	4.91	0.0025	0.0508

### Sheet: SM_up
GO biological process complete	Solanum lycopersicum - Universe	Input	Expected	FE	P	adjusted P
ERAD pathway (GO:0036503)	56	22	5.24	4.2	2e-09	1.14e-07
proteasome-mediated ubiquitin-dependent protein catabolic process (GO:0043161)	171	42	16.01	2.62	4.46e-09	2.45e-07
mitochondrion organization (GO:0007005)	85	26	7.96	3.27	3.35e-08	1.59e-06
fatty acid beta-oxidation (GO:0006635)	24	13	2.25	5.79	3.84e-08	1.77e-06
tricarboxylic acid cycle (GO:0006099)	24	13	2.25	5.79	3.84e-08	1.8e-06
protein refolding (GO:0042026)	32	13	3	4.34	2.6e-06	8.04e-05
endoplasmic reticulum to Golgi vesicle-mediated transport (GO:0006888)	82	22	7.68	2.87	4.3e-06	0.000126
abscisic acid-activated signaling pathway (GO:0009738)	26	11	2.43	4.52	9.7e-06	0.000271
endoplasmic reticulum unfolded protein response (GO:0030968)	14	8	1.31	6.1	1.05e-05	0.000283
intracellular protein transport (GO:0006886)	193	37	18.07	2.05	2.89e-05	0.000725
chaperone cofactor-dependent protein refolding (GO:0051085)	46	14	4.31	3.25	5.15e-05	0.00121
mitochondrial electron transport, ubiquinol to cytochrome c (GO:0006122)	13	7	1.22	5.75	6.46e-05	0.00146
chitin catabolic process (GO:0006032)	4	4	0.37	10.68	7.67e-05	0.00165
peptidyl-proline hydroxylation to 4-hydroxy-L-proline (GO:0018401)	10	6	0.94	6.41	0.000101	0.00201
glutathione metabolic process (GO:0006749)	43	13	4.03	3.23	0.000102	0.00201
fatty acid transport (GO:0015908)	7	5	0.66	7.63	0.000128	0.00249
amino acid transmembrane transport (GO:0003333)	50	14	4.68	2.99	0.000141	0.0027
vesicle budding from membrane (GO:0006900)	39	12	3.65	3.29	0.000156	0.00296
sphingoid metabolic process (GO:0046519)	11	6	1.03	5.83	0.000204	0.00379
cellular response to heat (GO:0034605)	40	12	3.74	3.2	0.000204	0.00382
signal peptide processing (GO:0006465)	8	5	0.75	6.68	0.000315	0.00549
pentose-phosphate shunt, oxidative branch (GO:0009051)	12	6	1.12	5.34	0.000376	0.00652
glycolytic process (GO:0006096)	37	11	3.46	3.18	0.000407	0.00672
protein autophosphorylation (GO:0046777)	75	17	7.02	2.42	0.00047	0.0076
protein dephosphorylation (GO:0006470)	95	20	8.89	2.25	0.000526	0.0083
L-amino acid catabolic process (GO:0170035)	44	12	4.12	2.91	0.000541	0.00833
proteinogenic amino acid catabolic process (GO:0170040)	44	12	4.12	2.91	0.000541	0.00837
response to hydrogen peroxide (GO:0042542)	22	8	2.06	3.88	0.000562	0.00861
defense response to fungus (GO:0050832)	9	5	0.84	5.93	0.000654	0.00965
plant-type hypersensitive response (GO:0009626)	9	5	0.84	5.93	0.000654	0.00983
purine nucleoside catabolic process (GO:0006152)	6	4	0.56	7.12	0.000985	0.0135
isocitrate metabolic process (GO:0006102)	6	4	0.56	7.12	0.000985	0.0135
isopentenyl diphosphate biosynthetic process, mevalonate pathway (GO:0019287)	6	4	0.56	7.12	0.000985	0.0136
carboxylic acid transmembrane transport (GO:1905039)	14	6	1.31	4.58	0.00104	0.014
peptidyl-serine phosphorylation (GO:0018105)	94	19	8.8	2.16	0.00111	0.0148
chorismate biosynthetic process (GO:0009423)	10	5	0.94	5.34	0.00121	0.016
ubiquitin-dependent protein catabolic process via the multivesicular body sorting pathway (GO:0043162)	11	5	1.03	4.86	0.00204	0.0239
adenine nucleotide transport (GO:0051503)	11	5	1.03	4.86	0.00204	0.024
response to salt stress (GO:0009651)	32	9	3	3	0.00208	0.0243
regulation of salicylic acid biosynthetic process (GO:0080142)	11	5	1.03	4.86	0.00204	0.0244
ceramide biosynthetic process (GO:0046513)	16	6	1.5	4.01	0.00235	0.0268
protein complex oligomerization (GO:0051259)	16	6	1.5	4.01	0.00235	0.027
metal ion transport (GO:0030001)	107	20	10.02	2	0.00239	0.027
organelle disassembly (GO:1903008)	39	10	3.65	2.74	0.00256	0.0284
exocytosis (GO:0006887)	52	12	4.87	2.46	0.00262	0.029
carbohydrate derivative transport (GO:1901264)	22	7	2.06	3.4	0.00301	0.0328
nucleotide transmembrane transport (GO:1901679)	4	3	0.37	8.01	0.00305	0.0329
purine-containing compound transmembrane transport (GO:0072530)	4	3	0.37	8.01	0.00305	0.033
establishment of protein localization to vacuole (GO:0072666)	22	7	2.06	3.4	0.00301	0.033
L-leucine metabolic process (GO:0006551)	12	5	1.12	4.45	0.00323	0.0345
protein targeting to ER (GO:0045047)	28	8	2.62	3.05	0.00328	0.0347
late endosome to vacuole transport via multivesicular body sorting pathway (GO:0032511)	17	6	1.59	3.77	0.00334	0.035
aromatic amino acid family catabolic process (GO:0009074)	17	6	1.59	3.77	0.00334	0.0351
UDP-L-arabinose metabolic process (GO:0033356)	8	4	0.75	5.34	0.00394	0.0396
farnesyl diphosphate biosynthetic process (GO:0045337)	8	4	0.75	5.34	0.00394	0.0397
adenylate cyclase-modulating G protein-coupled receptor signaling pathway (GO:0007188)	8	4	0.75	5.34	0.00394	0.0399
endomembrane system organization (GO:0010256)	75	15	7.02	2.14	0.00429	0.0429
cell surface receptor signaling pathway (GO:0007166)	18	6	1.69	3.56	0.00462	0.0459
phospholipid translocation (GO:0045332)	13	5	1.22	4.11	0.00485	0.047
regulation of circadian rhythm (GO:0042752)	13	5	1.22	4.11	0.00485	0.0473
cellular response to oxidative stress (GO:0034599)	36	9	3.37	2.67	0.00497	0.048
protein import into mitochondrial matrix (GO:0030150)	30	8	2.81	2.85	0.00522	0.0495
aromatic amino acid family biosynthetic process (GO:0009073)	30	8	2.81	2.85	0.00522	0.0497

### Sheet: SM_down
GO biological process complete	Solanum lycopersicum - Universe	Input	Expected	FE	P	adjusted P
photosynthesis, light harvesting in photosystem I (GO:0009768)	31	19	3.46	5.49	2.89e-11	4.39e-09
regulation of cyclin-dependent protein kinase activity (GO:1904029)	42	22	4.69	4.69	5.85e-11	8.1e-09
response to light stimulus (GO:0009416)	96	34	10.72	3.17	3.49e-10	3.58e-08
mitotic cell cycle phase transition (GO:0044772)	47	22	5.25	4.19	9.66e-10	9.05e-08
fructose 1,6-bisphosphate metabolic process (GO:0030388)	14	10	1.56	6.4	1.95e-07	1.19e-05
gluconeogenesis (GO:0006094)	19	10	2.12	4.71	1.06e-05	0.000374
microtubule-based movement (GO:0007018)	7	6	0.78	7.68	1.22e-05	0.000406
sucrose biosynthetic process (GO:0005986)	7	6	0.78	7.68	1.22e-05	0.000414
mitotic DNA replication initiation (GO:1902975)	5	5	0.56	8.96	1.73e-05	0.00053
plastid transcription (GO:0042793)	5	5	0.56	8.96	1.73e-05	0.000541
DNA replication checkpoint signaling (GO:0000076)	13	8	1.45	5.51	1.84e-05	0.000557
double-strand break repair via break-induced replication (GO:0000727)	10	7	1.12	6.27	1.9e-05	0.000566
auxin polar transport (GO:0009926)	14	8	1.56	5.12	3.86e-05	0.00103
fructose 6-phosphate metabolic process (GO:0006002)	8	6	0.89	6.72	4.42e-05	0.00116
cell fate specification (GO:0001708)	6	5	0.67	7.46	9.42e-05	0.00236
pyrimidine deoxyribonucleotide biosynthetic process (GO:0009221)	6	5	0.67	7.46	9.42e-05	0.00242
DNA strand elongation involved in DNA replication (GO:0006271)	12	7	1.34	5.22	0.000102	0.00255
regulation of DNA-templated DNA replication initiation (GO:0030174)	4	4	0.45	8.96	0.000155	0.00366
DNA replication preinitiation complex assembly (GO:0071163)	4	4	0.45	8.96	0.000155	0.00369
nucleotide-excision repair, DNA gap filling (GO:0006297)	4	4	0.45	8.96	0.000155	0.00372
fructose metabolic process (GO:0006000)	13	7	1.45	4.82	0.0002	0.00465
sterol biosynthetic process (GO:0016126)	21	9	2.34	3.84	0.000223	0.00511
spindle elongation (GO:0051231)	10	6	1.12	5.37	0.000272	0.00601
NADH metabolic process (GO:0006734)	7	5	0.78	6.4	0.000299	0.00648
tissue development (GO:0009888)	36	12	4.02	2.99	0.000351	0.00755
mitotic spindle assembly (GO:0090307)	18	8	2.01	3.98	0.000373	0.00797
regionalization (GO:0003002)	11	6	1.23	4.89	0.000541	0.0111
chloroplast fission (GO:0010020)	11	6	1.23	4.89	0.000541	0.0111
cellular aldehyde metabolic process (GO:0006081)	38	12	4.24	2.83	0.000613	0.0123
negative regulation of gene expression via chromosomal CpG island methylation (GO:0044027)	5	4	0.56	7.17	0.000707	0.0136
pyrimidine deoxyribonucleoside triphosphate metabolic process (GO:0009211)	5	4	0.56	7.17	0.000707	0.0136
response to salicylic acid (GO:0009751)	8	5	0.89	5.6	0.000724	0.0138
pyrimidine deoxyribonucleoside monophosphate biosynthetic process (GO:0009177)	5	4	0.56	7.17	0.000707	0.014
regulation of developmental process (GO:0050793)	55	15	6.14	2.44	0.000775	0.0147
intracellular signaling cassette (GO:0141124)	29	10	3.24	3.09	0.0008	0.015
nucleotide catabolic process (GO:0009166)	50	14	5.58	2.51	0.000865	0.0161
auxin export across the plasma membrane (GO:0010315)	12	6	1.34	4.48	0.00098	0.018
meiotic cell cycle process (GO:1903046)	41	12	4.58	2.62	0.0013	0.0225
regulation of microtubule polymerization or depolymerization (GO:0031110)	3	3	0.33	8.96	0.00139	0.0236
anatomical structure formation involved in morphogenesis (GO:0048646)	3	3	0.33	8.96	0.00139	0.0237
protein unfolding (GO:0043335)	3	3	0.33	8.96	0.00139	0.0238
photosystem II assembly (GO:0010207)	3	3	0.33	8.96	0.00139	0.024
tRNA aminoacylation (GO:0043039)	47	13	5.25	2.48	0.00148	0.0248
glycine metabolic process (GO:0006544)	13	6	1.45	4.13	0.00165	0.0271
macromolecule methylation (GO:0043414)	70	17	7.82	2.18	0.00173	0.0282
DNA conformation change (GO:0071103)	22	8	2.46	3.26	0.00181	0.0292
chlorophyll biosynthetic process (GO:0015995)	6	4	0.67	5.97	0.00193	0.0303
tropism (GO:0009606)	6	4	0.67	5.97	0.00193	0.0305
photosynthetic electron transport in photosystem I (GO:0009773)	6	4	0.67	5.97	0.00193	0.0306
anaphase-promoting complex-dependent catabolic process (GO:0031145)	14	6	1.56	3.84	0.00261	0.0382
cytokinesis (GO:0000910)	28	9	3.13	2.88	0.00254	0.0382
chromosome condensation (GO:0030261)	14	6	1.56	3.84	0.00261	0.0384
negative regulation of DNA metabolic process (GO:0051053)	14	6	1.56	3.84	0.00261	0.0385
positive regulation of protein catabolic process (GO:0045732)	14	6	1.56	3.84	0.00261	0.0387
cutin biosynthetic process (GO:0010143)	10	5	1.12	4.48	0.00269	0.0391
nucleoside diphosphate metabolic process (GO:0009132)	51	13	5.69	2.28	0.00328	0.0458
plant-type secondary cell wall biogenesis (GO:0009834)	29	9	3.24	2.78	0.00332	0.0462

### Sheet: integration
GO term	Coeur de boeuf	Marmande	Moneymaker	San Marzano
photosynthesis	down	down	down	down
gluconeogenesis	down	down	down	down
sucrose biosynthetic process	down	down	down	down
chloroplast organization	down		down
chlorophyll biosynthetic process	down	down		down
fructose metabolic process	down	down	down	down
nicotinamide nucleotide metabolic process	down/up
glycine decarboxylation via glycine cleavage system	down	down	down	down/up
sterol biosynthetic process	down	down	down	down
ATP metabolic process	down
serine family amino acid biosynthetic process	down
glutathione metabolic process	up	up	up	up
abscisic acid-activated signaling pathway	up	up	up	up
response to endoplasmic reticulum stress	up	up	up	up
amino acid transmembrane transport	up	up		up
tricarboxylic acid cycle	up	up	up	up
fatty acid beta-oxidation	up	up	up	up
carbohydrate metabolic process	up	up
amino acid metabolic process	up	up	up	up
purine-containing compound metabolic process	up	up		up
plant-type secondary cell wall biogenesis		down	down	down
DNA replication/cell cycle		down	down	down
protein unfolding		down		down
defense response to oomycetes		down/up		up
induced systemic resistance, jasmonic acid mediated signaling pathway		down
pyrimidine deoxyribonucleotide biosynthetic process		down	down	down
auxin metabolism		down	down	down
protein phosphorylation		up	up	up
protein refolding		up	up	up
pentose-phosphate shunt, oxidative branch		up	up	up
response to heat		up	up	up
plant-type hypersensitive response		up	up	up
response to salt stress		up	up	up
polyamine metabolic process		up
protein dephosphorylation		up
glycolytic process		up	up	up
potassium ion transport		up
NADH metabolic process			down	down
response to hydrogen peroxide			up	up
response to wounding			up
regulation of salicylic acid biosynthetic process			up	down/up
