## Supplementary material for "Elevated CO₂ enhances tomato tolerance to *Botrytis cinerea* through transcriptional and metabolic defence reprogramming": TableS11

### Sheet: Table S11
TF family	Network	number	total	percent	P	adj P
CO-like	GRNb	3	62	4.83871	0.00812738	0.0917932
	GRNc	6	142	4.22535	0.000196604	0.00727435
	GRNs	6	196	3.06122	0.00117391	0.0434347
ERF	GRNb	12	62	19.3548	0.00148088	0.0273962
	GRNc	20	142	14.0845	0.00270591	0.0500594
	GRNs	22	196	11.2245	0.0257825	0.238488
HSF	GRNb	4	62	6.45161	0.00992359	0.0917932
	GRNc	6	142	4.22535	0.0114707	0.106104
	GRNs	7	196	3.57143	0.0151203	0.186484
WRKY	GRNb	10	62	16.129	0.00025333	0.0093732
	GRNc	13	142	9.15493	0.00695381	0.0857637
	GRNs	16	196	8.16327	0.00855769	0.158317
pCREs	Network	number	total	percent	P	adj P
ERE box	GRNb	33	1135	2.90749	4.22e-10	1.24606e-08
	GRNc	49	2191	2.23642	8.3e-11	1.52555e-09
	GRNs	56	2975	1.88235	8.74e-07	1.03132e-05
Evening box	GRNb	65	1135	5.72687	0.201	0.845248
	GRNc	138	2191	6.29849	0.0836	0.379234
	GRNs	196	2975	6.58824	0.0156	0.0767948
G box	GRNb	202	1135	17.7974	1.58e-05	0.000186987
	GRNc	387	2191	17.6632	1.03e-10	1.52555e-09
	GRNs	523	2975	17.5798	1.87e-08	2.75587e-07
W box	GRNb	599	1135	52.7753	0.0132	0.0776516
	GRNc	1189	2191	54.2675	0.417	1
	GRNs	1602	2975	53.8487	0.317	0.747755
GCC box	GRNb	75	1135	6.60793	0.00251	0.0185003
	GRNc	140	2191	6.38978	0.0005	0.00491557
	GRNs	185	2975	6.21849	0.00466	0.0346227
HSE	GRNb	462	1135	40.7048	0.0004	0.00393523
	GRNc	889	2191	40.5751	0.564	1
	GRNs	1242	2975	41.7479	0.237	0.67984
Ibox	GRNb	286	1135	25.1982	0.999	1
	GRNc	600	2191	27.3848	0.202	0.621275
	GRNs	824	2975	27.6975	0.0143	0.0766065
TGCA box	GRNb	15	1135	1.32159	0.00121	0.010198
	GRNc	24	2191	1.09539	0.0014	0.0091562
	GRNs	30	2975	1.0084	0.0468	0.184203
