## Supplementary material for "Elevated CO₂ enhances tomato tolerance to *Botrytis cinerea* through transcriptional and metabolic defence reprogramming": TableS12

### Sheet: Table S12
	FE			FDR
GO biological process	GRNb	GRNc	GRNs	GRNb	GRNc	GRNs
pentose-phosphate shunt, non-oxidative branch (GO:0009052)	42.12	20.63	-	0.0138	0.0423	-
abscisic acid-activated signaling pathway (GO:0009738)	-	5.55	3.89	-	0.00476	0.0287
acetyl-CoA metabolic process (GO:0006084)	8.02	4.91	-	0.0295	0.0491	-
amide biosynthetic process (GO:0043604)	5.62	3.67	-	0.0158	0.0269	-
amide metabolic process (GO:0043603)	6.59	4.13	2.89	6.47e-08	6.18e-07	0.000154
amino acid catabolic process (GO:0009063)	3.98	-	-	0.0374	-	-
carboxylic acid biosynthetic process (GO:0046394)	4.46	2.73	2.21	2.76e-06	0.00028	0.00203
cell redox homeostasis (GO:0045454)	-	6.52	4.56	-	0.00515	0.0258
cell surface receptor signaling pathway (GO:0007166)	-	5.73	-	-	0.0276	-
cellular lipid catabolic process (GO:0044242)	4.15	2.91	-	0.0306	0.0404	-
chaperone cofactor-dependent protein refolding (GO:0051085)	-	-	3.14	-	-	0.0212
chlorophyll biosynthetic process (GO:0015995)	21.06	13.75	9.62	0.0066	0.00229	0.00767
chlorophyll catabolic process (GO:0015996)	-	7.5	-	-	0.0275	-
chloroplast organization (GO:0009658)	-	-	2.84	-	-	0.0184
chorismate biosynthetic process (GO:0009423)	12.63	-	-	0.0302	-	-
chorismate metabolic process (GO:0046417)	12.63	-	-	0.0298	-	-
cytokinesis (GO:0000910)	-	-	3.61	-	-	0.0434
dicarboxylic acid metabolic process (GO:0043648)	5.16	3.37	2.94	0.0228	0.0419	0.0309
double-strand break repair via break-induced replication (GO:0000727)	-	-	7.22	-	-	0.00761
fatty acid metabolic process (GO:0006631)	3.3	2.51	-	0.0347	0.0278	-
fructose 1,6-bisphosphate metabolic process (GO:0030388)	24.07	14.74	10.31	6.86e-08	6.89e-09	1.99e-07
fructose 6-phosphate metabolic process (GO:0006002)	21.06	10.32	7.22	0.000687	0.008	0.0245
fructose metabolic process (GO:0006000)	12.96	6.35	5.55	0.00505	0.0484	0.0248
galactolipid biosynthetic process (GO:0019375)	-	12.38	-	-	0.0229	-
gluconeogenesis (GO:0006094)	13.3	7.6	6.84	0.000162	0.000676	8.55e-05
glutathione metabolic process (GO:0006749)	7.84	5.28	3.69	0.000261	0.000248	0.00344
glyceraldehyde-3-phosphate metabolic process (GO:0019682)	-	-	9.02	-	-	0.00231
glycine decarboxylation via glycine cleavage system (GO:0019464)	-	15.47	10.82	-	0.0103	0.0249
glycine metabolic process (GO:0006544)	12.96	7.94	5.55	0.00501	0.00609	0.0247
glycolytic process (GO:0006096)	9.11	5.58	5.07	9.89e-05	0.00031	3.32e-05
isopentenyl diphosphate biosynthetic process (GO:0009240)	12.63	8.25	-	0.0296	0.0202	-
isopentenyl diphosphate metabolic process (GO:0046490)	12.63	8.25	-	0.03	0.0203	-
L-amino acid biosynthetic process (GO:0170034)	4.54	3.17	-	0.02	0.023	-
mitotic DNA replication initiation (GO:1902975)	-	-	11.54	-	-	0.00315
monocarboxylic acid catabolic process (GO:0072329)	5.85	-	-	0.0312	-	-
monocarboxylic acid metabolic process (GO:0032787)	4.48	2.99	2.51	7.11e-07	6.23e-06	1.91e-05
organic cation transport (GO:0015695)	-	10.32	-	-	0.0384	-
organophosphate ester transport (GO:0015748)	-	-	3.72	-	-	0.0207
pentose-phosphate shunt (GO:0006098)	12.39	7.28	5.09	0.00109	0.00295	0.0156
pentose-phosphate shunt, oxidative branch (GO:0009051)	10.53	6.88	-	0.0486	0.0377	-
peptidyl-lysine monomethylation (GO:0018026)	-	-	7.22	-	-	0.0246
photosynthesis, light harvesting in photosystem I (GO:0009768)	13.59	11.98	8.38	2.43e-07	7.18e-14	1.75e-11
photosynthetic electron transport chain (GO:0009767)	16.85	14.44	10.1	0.00168	4.85e-06	4.09e-05
photosynthetic electron transport in photosystem I (GO:0009773)	-	13.75	9.62	-	0.00231	0.00773
photosynthetic electron transport in photosystem II (GO:0009772)	-	20.63	-	-	0.0425	-
protein folding (GO:0006457)	3.13	-	2.31	0.00778	-	0.00109
protein lipoylation (GO:0009249)	-	12.38	-	-	0.0226	-
protein refolding (GO:0042026)	-	-	3.61	-	-	0.0245
proteinogenic amino acid biosynthetic process (GO:0170038)	4.54	3.17	-	0.0202	0.0232	-
PSII associated light-harvesting complex II catabolic process (GO:0010304)	-	20.63	-	-	0.0427	-
response to endoplasmic reticulum stress (GO:0034976)	4.68	2.87	-	0.00786	0.0431	-
response to light stimulus (GO:0009416)	4.83	4.51	3.61	0.000611	5.36e-07	2.41e-06
serine family amino acid biosynthetic process (GO:0009070)	9.57	-	-	0.00379	-	-
steroid metabolic process (GO:0008202)	-	2.95	-	-	0.0371	-
sucrose biosynthetic process (GO:0005986)	24.07	11.79	8.25	0.000378	0.00454	0.0153
thylakoid membrane organization (GO:0010027)	-	-	6.41	-	-	0.0393
transmembrane transport (GO:0055085)	2.18	1.97	1.95	0.00937	0.000552	1.86e-05
tricarboxylic acid cycle (GO:0006099)	10.53	6.02	4.21	0.000569	0.00303	0.0196
