## Supplementary material for "Elevated CO₂ enhances tomato tolerance to *Botrytis cinerea* through transcriptional and metabolic defence reprogramming": TableS12

### Sheet: Table S13
	% targets with pCREs				Number of targets
WRKY	GRNb	GRNc	GRNs		GRNb	GRNc	GRNs
Solyc02g072190	84.6154	55.5556	62.1622		26	27	37
Solyc02g093050	55.5556	62.2642	62.5		54	53	72
Solyc02g032950	41.4634	66.6667	45.283		41	39	53
ERF 1
Solyc09g089910	14.2857	15	10		14	20	20
Solyc01g090340	15.3846	9.09091	5.40541		26	44	37
Solyc08g078190	7.40741	11.1111	2.5		27	18	40
ERF 2
Solyc04g078640		10	4.54545			40	44
Solyc03g005520			6.66667			24	15
