## Supplementary material for "Elevated CO₂ enhances tomato tolerance to *Botrytis cinerea* through transcriptional and metabolic defence reprogramming": TableS14

### Sheet: Table S14
Targets WRKYs	Targets ERF1	Targets ERF2
Solyc09g011660	Solyc03g020050	Solyc03g043880
Solyc03g118005	Solyc03g043880	Solyc08g080630
Solyc08g081370	Solyc03g097230	Solyc08g081010
Solyc04g083160	Solyc07g062490	Solyc04g077300
Solyc07g009150	Solyc08g014570	Solyc01g106620
Solyc07g039380	Solyc08g081010	Solyc08g066890
Solyc11g062400	Solyc10g055820	Solyc03g044260
Solyc02g078530	Solyc12g010710	Solyc10g076600
Solyc02g087330	Solyc01g005500	Solyc12g100260
Solyc02g090110	Solyc01g006290	Solyc07g009380
Solyc03g123680	Solyc01g007000	Solyc05g005260
Solyc04g054820	Solyc01g066430	Solyc08g080910
Solyc04g080040	Solyc01g094330	Solyc05g051490
Solyc05g025680	Solyc01g098850	Solyc08g074970
Solyc05g041430	Solyc01g106605	Solyc10g078550
Solyc05g056500	Solyc01g106620	Solyc01g105070
Solyc06g007930	Solyc02g014150	Solyc10g062160
Solyc06g008100	Solyc02g062670	Solyc08g063010
Solyc06g063210	Solyc02g065780	Solyc03g098650
Solyc07g006770	Solyc02g070940	Solyc09g072700
Solyc07g054580	Solyc02g083860	Solyc05g007150
Solyc07g055080	Solyc02g085933	Solyc09g014900
Solyc08g066020	Solyc03g007890	Solyc04g054480
Solyc09g005000	Solyc03g013440	Solyc01g091690
Solyc09g075450	Solyc03g044180	Solyc11g062400
Solyc10g079200	Solyc03g083140	Solyc09g090970
Solyc12g010670	Solyc03g096660	Solyc04g071650
Solyc01g007810	Solyc03g112040	Solyc11g007490
Solyc01g094260	Solyc03g112330	Solyc07g008545
Solyc02g072260	Solyc04g016230	Solyc04g007390
Solyc02g081330	Solyc04g018110	Solyc06g009050
Solyc04g064870	Solyc04g063240	Solyc05g010720
Solyc04g073950	Solyc04g063245	Solyc07g005380
Solyc06g009110	Solyc04g063350	Solyc10g012370
Solyc06g009140	Solyc04g081330	Solyc01g060130
Solyc06g082300	Solyc04g082050	Solyc08g082520
Solyc07g006620	Solyc04g150161	Solyc04g071890
Solyc07g052290	Solyc05g014390	Solyc11g044450
Solyc08g008330	Solyc05g015480	Solyc06g075190
Solyc08g076470	Solyc05g051480	Solyc07g005520
Solyc10g006720	Solyc06g051970	Solyc01g094170
Solyc01g067890	Solyc06g065010	Solyc08g082170
Solyc01g094700	Solyc06g076020	Solyc09g061620
Solyc01g107900	Solyc07g008560	Solyc09g091000
Solyc02g062670	Solyc07g041500	Solyc02g090450
Solyc04g082000	Solyc07g041900	Solyc02g085250
Solyc05g008310	Solyc07g045160	Solyc01g101180
Solyc06g072700	Solyc07g062480	Solyc11g010280
Solyc07g009443	Solyc08g062340	Solyc08g028780
Solyc07g054290	Solyc08g068390	Solyc05g005160
Solyc08g065480	Solyc08g078700	Solyc01g091830
Solyc09g010000	Solyc08g081230	Solyc02g090470
Solyc10g006970	Solyc08g082370	Solyc08g007790
Solyc10g083300	Solyc09g008740	Solyc07g043150
Solyc11g068770	Solyc09g008750	Solyc08g074260
Solyc12g044940	Solyc09g014280	Solyc04g077810
Solyc12g094720	Solyc09g065620	Solyc01g067070
Solyc01g094020	Solyc09g074475	Solyc10g052716
Solyc04g049090	Solyc09g082240	Solyc04g083140
Solyc04g076870	Solyc09g092670	Solyc02g094180
Solyc09g007520	Solyc10g017580	Solyc01g109710
Solyc09g057960	Solyc10g044840	Solyc04g079660
Solyc11g068940	Solyc10g045240	Solyc07g024000
Solyc03g114175	Solyc10g076240	Solyc12g042480
Solyc06g076320	Solyc10g083890	Solyc01g059965
Solyc12g036330	Solyc11g069700	Solyc07g005100
Solyc04g063245	Solyc12g009070	Solyc10g084170
Solyc05g052350	Solyc12g056674	Solyc07g054720
Solyc03g043880	Solyc12g056830	Solyc02g067840
Solyc04g082920	Solyc12g094720	Solyc03g097970
Solyc09g011720	Solyc08g080630	Solyc02g072070
Solyc01g006950	Solyc10g055800	Solyc02g082900
Solyc01g091840	Solyc06g084050	Solyc03g116510
Solyc01g098850	Solyc11g011220	Solyc12g099800
Solyc01g107860	Solyc11g068430	Solyc01g103400
Solyc02g083460	Solyc01g100000	Solyc01g006150
Solyc03g020030	Solyc09g007630	Solyc01g058320
Solyc04g015750	Solyc08g069230	Solyc02g087070
Solyc05g052520	Solyc10g084170	Solyc09g065740
Solyc06g008920	Solyc04g082120	Solyc02g089060
Solyc06g053710	Solyc04g005040	Solyc12g042950
Solyc06g062330	Solyc06g069690	Solyc09g011560
Solyc06g063180	Solyc01g100770	Solyc09g065010
Solyc08g061480	Solyc02g080570	Solyc07g008780
Solyc08g082400	Solyc12g011280	Solyc02g081830
Solyc10g012080	Solyc06g066310	Solyc05g052640
Solyc10g078590	Solyc03g120430	Solyc01g103650
Solyc01g005985	Solyc03g060510	Solyc02g088620
Solyc01g006690	Solyc05g054090	Solyc05g013960
Solyc03g005980	Solyc09g091100	Solyc10g081560
Solyc03g013340	Solyc07g005380	Solyc10g083690
Solyc03g111540	Solyc09g057960	Solyc09g090040
Solyc04g077300	Solyc12g009160	Solyc10g081250
Solyc05g007220	Solyc11g044450	Solyc03g097030
Solyc05g013710	Solyc10g006700	Solyc12g005980
Solyc07g051950	Solyc04g007580	Solyc12g007150
Solyc09g089670	Solyc03g119480
Solyc01g109460	Solyc08g068790
Solyc02g062340	Solyc02g094640
Solyc04g054520	Solyc01g101180
Solyc04g058170	Solyc03g083680
Solyc05g009520	Solyc10g005050
Solyc06g035960	Solyc11g005470
Solyc06g150138	Solyc11g065530
Solyc09g092270	Solyc08g062437
Solyc12g019890	Solyc11g073055
Solyc02g080070	Solyc05g006420
Solyc02g082910	Solyc06g069670
Solyc03g123370	Solyc04g077535
Solyc05g012180	Solyc05g008170
Solyc07g043250	Solyc02g091920
Solyc09g097860	Solyc10g084400
Solyc02g069450	Solyc06g083680
Solyc03g115980	Solyc08g068590
Solyc04g082630	Solyc10g006230
Solyc07g047850	Solyc02g085870
Solyc07g048070	Solyc03g059170
Solyc08g006930	Solyc09g063130
Solyc08g075990	Solyc04g056340
Solyc08g081940	Solyc11g006040
Solyc02g069920	Solyc03g098440
Solyc06g068230	Solyc06g062340
Solyc08g079310	Solyc09g008760
Solyc11g005080	Solyc12g100270
Solyc02g090890	Solyc01g094170
Solyc10g047300	Solyc09g082110
Solyc12g088040	Solyc02g070950
Solyc11g066800	Solyc09g047900
Solyc01g100770	Solyc10g008020
Solyc05g007150	Solyc09g065300
Solyc02g071780	Solyc03g005230
Solyc03g082470	Solyc12g007010
Solyc03g082640	Solyc03g115900
Solyc01g095980	Solyc04g079750
Solyc06g071390	Solyc01g100230
Solyc09g063150	Solyc04g009740
Solyc05g005480	Solyc03g096650
Solyc12g010940	Solyc01g087040
Solyc07g006000	Solyc03g013240
Solyc11g006770	Solyc07g063600
Solyc12g009180	Solyc06g061070
Solyc11g006785	Solyc05g025890
Solyc06g060310	Solyc05g007260
Solyc05g051210	Solyc06g074510
Solyc08g016080	Solyc06g063280
Solyc03g112150	Solyc11g010280
Solyc02g068540	Solyc08g007670
Solyc04g077140	Solyc01g073660
Solyc01g094040	Solyc12g044280
Solyc08g023510	Solyc09g091580
Solyc04g080860	Solyc05g014980
Solyc12g011410	Solyc09g065910
Solyc01g106500	Solyc06g062330
Solyc03g005770	Solyc04g071590
Solyc11g010430	Solyc05g006440
Solyc09g089690	Solyc05g051710
Solyc08g006470	Solyc12g056650
Solyc07g063430	Solyc01g005730
Solyc10g082030	Solyc06g060690
Solyc09g010120	Solyc06g048600
Solyc08g081390	Solyc10g076780
Solyc01g109550	Solyc11g006310
Solyc07g032490
Solyc02g092120
Solyc10g007580
Solyc09g063130
Solyc08g063010
Solyc02g084970
Solyc12g056410
Solyc08g079180
Solyc01g100650
Solyc04g082590
Solyc02g079700
Solyc04g079760
Solyc12g013810
Solyc03g115220
Solyc06g063280
Solyc12g094640
Solyc10g008020
Solyc06g084050
Solyc03g046380
Solyc09g074420
Solyc02g077080
Solyc02g071000
Solyc11g065240
Solyc08g068590
Solyc10g006230
Solyc03g082610
Solyc07g063710
Solyc06g073190
Solyc10g044520
Solyc02g082950
Solyc03g096660
Solyc01g079500
Solyc03g113710
Solyc09g064240
Solyc01g107330
Solyc03g119700
Solyc04g045600
Solyc09g065300
Solyc10g075020
Solyc06g071070
Solyc02g084710
Solyc12g007010
Solyc01g101030
Solyc01g110550
Solyc09g075210
Solyc05g053600
Solyc10g078500
Solyc08g013720
Solyc03g096850
Solyc05g054545
Solyc06g066620
Solyc10g007280
Solyc03g118240
Solyc12g010910
Solyc01g103650
Solyc07g008520
Solyc09g090710
Solyc07g054830
Solyc12g008770
Solyc05g009490
Solyc01g005470
Solyc07g056230
Solyc01g081450
Solyc05g010670
Solyc02g089080
Solyc01g095000
Solyc08g083320
Solyc09g009190
Solyc02g079590
Solyc10g079700
Solyc04g012040
Solyc09g082760
Solyc08g029000
Solyc04g014270
Solyc06g074200
Solyc01g079780
Solyc11g011000
Solyc03g114450
Solyc01g103110
Solyc01g108400
Solyc10g006710
Solyc04g081320
Solyc09g047900
Solyc11g072550
Solyc10g083350
Solyc11g005480
Solyc07g064970
Solyc07g066570
Solyc03g013240
Solyc09g091100
Solyc11g069070
Solyc02g064640
Solyc08g061560
Solyc07g040950
Solyc11g069115
Solyc01g005590
Solyc09g011980
Solyc06g065570
Solyc01g097390
Solyc11g012850
Solyc02g093460
Solyc03g007500
Solyc09g008310
Solyc08g076480
Solyc07g063180
Solyc02g065400
Solyc12g096760
