## Supplementary material for "Elevated CO₂ enhances tomato tolerance to *Botrytis cinerea* through transcriptional and metabolic defence reprogramming": TableS15

### Sheet: clusters
WRKY targets	cc		ERF1 targets	cc		ERF2 targets	cc
Solyc09g011660	1		Solyc03g020050	1		Solyc03g043880	1
Solyc03g118005	1		Solyc03g043880	1		Solyc08g080630	1
Solyc08g081370	1		Solyc03g097230	1		Solyc08g081010	1
Solyc04g083160	1		Solyc07g062490	1		Solyc04g077300	1
Solyc11g062400	1		Solyc08g014570	1		Solyc01g106620	1
Solyc02g078530	1		Solyc08g081010	1		Solyc08g066890	1
Solyc02g087330	1		Solyc10g055820	1		Solyc03g044260	1
Solyc02g090110	1		Solyc12g010710	1		Solyc10g076600	1
Solyc03g123680	1		Solyc01g005500	1		Solyc12g100260	1
Solyc04g054820	1		Solyc01g006290	1		Solyc05g005260	1
Solyc05g025680	1		Solyc01g007000	1		Solyc08g080910	1
Solyc05g056500	1		Solyc01g066430	1		Solyc05g051490	1
Solyc06g007930	1		Solyc01g094330	1		Solyc08g074970	1
Solyc06g008100	1		Solyc01g098850	1		Solyc10g078550	1
Solyc06g063210	1		Solyc01g106605	1		Solyc01g105070	1
Solyc07g006770	1		Solyc01g106620	1		Solyc10g062160	1
Solyc07g055080	1		Solyc02g062670	1		Solyc08g063010	1
Solyc08g066020	1		Solyc02g083860	1		Solyc03g098650	1
Solyc09g005000	1		Solyc03g007890	1		Solyc09g072700	1
Solyc09g075450	1		Solyc03g013440	1		Solyc05g007150	1
Solyc12g010670	1		Solyc03g044180	1		Solyc09g014900	1
Solyc01g094260	1		Solyc03g083140	1		Solyc01g091690	1
Solyc04g064870	1		Solyc03g096660	1		Solyc11g062400	1
Solyc04g073950	1		Solyc03g112040	1		Solyc09g090970	1
Solyc06g009110	1		Solyc03g112330	1		Solyc11g007490	1
Solyc06g009140	1		Solyc04g016230	1		Solyc07g008545	1
Solyc08g008330	1		Solyc04g018110	1		Solyc04g007390	1
Solyc10g006720	1		Solyc04g063350	1		Solyc06g009050	1
Solyc01g107900	1		Solyc04g150161	1		Solyc05g010720	1
Solyc02g062670	1		Solyc05g014390	1		Solyc07g005380	1
Solyc05g008310	1		Solyc05g015480	1		Solyc10g012370	1
Solyc07g009443	1		Solyc05g051480	1		Solyc01g060130	1
Solyc08g065480	1		Solyc06g051970	1		Solyc08g082520	1
Solyc09g010000	1		Solyc06g065010	1		Solyc04g071890	1
Solyc11g068770	1		Solyc06g076020	1		Solyc06g075190	1
Solyc12g044940	1		Solyc07g008560	1		Solyc07g005520	1
Solyc04g049090	1		Solyc07g041500	1		Solyc01g094170	1
Solyc09g007520	1		Solyc07g041900	1		Solyc09g061620	1
Solyc09g057960	1		Solyc07g045160	1		Solyc09g091000	1
Solyc11g068940	1		Solyc07g062480	1		Solyc02g090450	1
Solyc03g114175	1		Solyc08g062340	1		Solyc01g101180	1
Solyc06g076320	1		Solyc08g068390	1		Solyc08g028780	1
Solyc12g036330	1		Solyc08g078700	1		Solyc05g005160	1
Solyc03g043880	1		Solyc08g081230	1		Solyc01g091830	1
Solyc01g006950	1		Solyc08g082370	1		Solyc02g090470	1
Solyc01g091840	1		Solyc09g008740	1		Solyc08g007790	1
Solyc01g098850	1		Solyc09g008750	1		Solyc07g043150	1
Solyc01g107860	1		Solyc09g014280	1		Solyc08g074260	1
Solyc02g083460	1		Solyc09g074475	1		Solyc04g077810	1
Solyc03g020030	1		Solyc09g082240	1		Solyc01g067070	1
Solyc05g052520	1		Solyc10g017580	1		Solyc04g083140	1
Solyc06g008920	1		Solyc10g076240	1		Solyc02g094180	1
Solyc06g053710	1		Solyc10g083890	1		Solyc01g109710	1
Solyc06g062330	1		Solyc11g069700	1		Solyc04g079660	1
Solyc06g063180	1		Solyc12g056674	1		Solyc07g024000	1
Solyc08g061480	1		Solyc08g080630	1		Solyc12g042480	1
Solyc10g012080	1		Solyc10g055800	1		Solyc01g059965	1
Solyc10g078590	1		Solyc11g011220	1		Solyc07g005100	1
Solyc03g005980	1		Solyc11g068430	1		Solyc10g084170	1
Solyc03g111540	1		Solyc01g100000	1		Solyc07g054720	1
Solyc04g077300	1		Solyc09g007630	1		Solyc02g067840	1
Solyc05g007220	1		Solyc10g084170	1		Solyc03g097970	1
Solyc05g013710	1		Solyc04g082120	1		Solyc02g072070	1
Solyc07g051950	1		Solyc04g005040	1		Solyc02g082900	1
Solyc09g089670	1		Solyc06g069690	1		Solyc03g116510	1
Solyc01g109460	1		Solyc06g066310	1		Solyc01g103400	1
Solyc04g058170	1		Solyc07g005380	1		Solyc01g006150	1
Solyc05g009520	1		Solyc09g057960	1		Solyc02g087070	1
Solyc06g035960	1		Solyc12g009160	1		Solyc09g065740	1
Solyc06g150138	1		Solyc10g006700	1		Solyc02g089060	1
Solyc12g019890	1		Solyc04g007580	1		Solyc12g042950	1
Solyc02g080070	1		Solyc03g119480	1		Solyc09g011560	1
Solyc02g082910	1		Solyc08g068790	1		Solyc09g065010	1
Solyc03g123370	1		Solyc01g101180	1		Solyc07g008780	1
Solyc05g012180	1		Solyc03g083680	1		Solyc02g081830	1
Solyc07g043250	1		Solyc11g005470	1		Solyc05g052640	1
Solyc07g048070	1		Solyc08g062437	1		Solyc01g103650	1
Solyc10g047300	1		Solyc11g073055	1		Solyc02g088620	1
Solyc12g088040	1		Solyc06g069670	1		Solyc10g081560	1
Solyc11g066800	1		Solyc05g008170	1		Solyc10g083690	1
Solyc05g007150	1		Solyc10g084400	1		Solyc09g090040	1
Solyc02g071780	1		Solyc04g056340	1		Solyc03g097030	1
Solyc03g082470	1		Solyc06g062340	1		Solyc12g005980	1
Solyc03g082640	1		Solyc09g008760	1		Solyc07g009380	2
Solyc06g071390	1		Solyc12g100270	1		Solyc04g054480	2
Solyc09g063150	1		Solyc01g094170	1		Solyc04g071650	2
Solyc12g010940	1		Solyc09g082110	1		Solyc11g044450	2
Solyc11g006770	1		Solyc04g079750	1		Solyc08g082170	2
Solyc12g009180	1		Solyc01g100230	1		Solyc02g085250	2
Solyc11g006785	1		Solyc03g096650	1		Solyc11g010280	2
Solyc05g051210	1		Solyc05g007260	1		Solyc10g052716	2
Solyc02g068540	1		Solyc06g063280	1		Solyc12g099800	2
Solyc01g094040	1		Solyc08g007670	1		Solyc01g058320	2
Solyc08g023510	1		Solyc01g073660	1		Solyc05g013960	2
Solyc01g106500	1		Solyc05g014980	1		Solyc10g081250	2
Solyc11g010430	1		Solyc06g062330	1		Solyc12g007150	2
Solyc08g006470	1		Solyc04g071590	1
Solyc02g092120	1		Solyc05g051710	1
Solyc10g007580	1		Solyc12g056650	1
Solyc08g063010	1		Solyc06g060690	1
Solyc02g084970	1		Solyc10g076780	1
Solyc12g056410	1		Solyc11g006310	1
Solyc04g082590	1		Solyc02g014150	2
Solyc02g079700	1		Solyc02g065780	2
Solyc04g079760	1		Solyc02g070940	2
Solyc03g115220	1		Solyc02g085933	2
Solyc06g063280	1		Solyc04g063240	2
Solyc03g046380	1		Solyc04g063245	2
Solyc02g077080	1		Solyc04g081330	2
Solyc07g063710	1		Solyc04g082050	2
Solyc06g073190	1		Solyc09g065620	2
Solyc02g082950	1		Solyc09g092670	2
Solyc03g096660	1		Solyc10g044840	2
Solyc03g113710	1		Solyc10g045240	2
Solyc04g045600	1		Solyc12g009070	2
Solyc06g071070	1		Solyc12g056830	2
Solyc02g084710	1		Solyc12g094720	2
Solyc05g053600	1		Solyc06g084050	2
Solyc10g078500	1		Solyc08g069230	2
Solyc05g054545	1		Solyc01g100770	2
Solyc10g007280	1		Solyc02g080570	2
Solyc01g103650	1		Solyc12g011280	2
Solyc07g008520	1		Solyc03g120430	2
Solyc09g090710	1		Solyc03g060510	2
Solyc07g054830	1		Solyc05g054090	2
Solyc12g008770	1		Solyc09g091100	2
Solyc01g005470	1		Solyc11g044450	2
Solyc01g081450	1		Solyc02g094640	2
Solyc02g079590	1		Solyc10g005050	2
Solyc04g012040	1		Solyc11g065530	2
Solyc08g029000	1		Solyc05g006420	2
Solyc04g014270	1		Solyc04g077535	2
Solyc01g079780	1		Solyc02g091920	2
Solyc01g108400	1		Solyc06g083680	2
Solyc10g006710	1		Solyc08g068590	2
Solyc11g072550	1		Solyc10g006230	2
Solyc11g005480	1		Solyc02g085870	2
Solyc07g066570	1		Solyc03g059170	2
Solyc09g011980	1		Solyc09g063130	2
Solyc06g065570	1		Solyc11g006040	2
Solyc01g097390	1		Solyc03g098440	2
Solyc09g008310	1		Solyc02g070950	2
Solyc07g063180	1		Solyc09g047900	2
Solyc07g009150	2		Solyc10g008020	2
Solyc07g039380	2		Solyc09g065300	2
Solyc04g080040	2		Solyc03g005230	2
Solyc05g041430	2		Solyc12g007010	2
Solyc07g054580	2		Solyc03g115900	2
Solyc10g079200	2		Solyc04g009740	2
Solyc01g007810	2		Solyc01g087040	2
Solyc02g072260	2		Solyc03g013240	2
Solyc02g081330	2		Solyc07g063600	2
Solyc06g082300	2		Solyc06g061070	2
Solyc07g006620	2		Solyc05g025890	2
Solyc07g052290	2		Solyc06g074510	2
Solyc08g076470	2		Solyc11g010280	2
Solyc01g067890	2		Solyc12g044280	2
Solyc01g094700	2		Solyc09g091580	2
Solyc04g082000	2		Solyc09g065910	2
Solyc06g072700	2		Solyc05g006440	2
Solyc07g054290	2		Solyc01g005730	2
Solyc10g006970	2		Solyc06g048600	2
Solyc10g083300	2
Solyc12g094720	2
Solyc01g094020	2
Solyc04g076870	2
Solyc04g063245	2
Solyc05g052350	2
Solyc04g082920	2
Solyc09g011720	2
Solyc04g015750	2
Solyc08g082400	2
Solyc01g005985	2
Solyc01g006690	2
Solyc03g013340	2
Solyc02g062340	2
Solyc04g054520	2
Solyc09g092270	2
Solyc09g097860	2
Solyc02g069450	2
Solyc03g115980	2
Solyc04g082630	2
Solyc07g047850	2
Solyc08g006930	2
Solyc08g075990	2
Solyc08g081940	2
Solyc02g069920	2
Solyc06g068230	2
Solyc08g079310	2
Solyc11g005080	2
Solyc02g090890	2
Solyc01g100770	2
Solyc01g095980	2
Solyc05g005480	2
Solyc07g006000	2
Solyc06g060310	2
Solyc08g016080	2
Solyc03g112150	2
Solyc04g077140	2
Solyc04g080860	2
Solyc12g011410	2
Solyc03g005770	2
Solyc09g089690	2
Solyc07g063430	2
Solyc10g082030	2
Solyc09g010120	2
Solyc08g081390	2
Solyc01g109550	2
Solyc07g032490	2
Solyc09g063130	2
Solyc08g079180	2
Solyc01g100650	2
Solyc12g013810	2
Solyc12g094640	2
Solyc10g008020	2
Solyc06g084050	2
Solyc09g074420	2
Solyc02g071000	2
Solyc11g065240	2
Solyc08g068590	2
Solyc10g006230	2
Solyc03g082610	2
Solyc10g044520	2
Solyc01g079500	2
Solyc09g064240	2
Solyc01g107330	2
Solyc03g119700	2
Solyc09g065300	2
Solyc10g075020	2
Solyc12g007010	2
Solyc01g101030	2
Solyc01g110550	2
Solyc09g075210	2
Solyc08g013720	2
Solyc03g096850	2
Solyc06g066620	2
Solyc03g118240	2
Solyc12g010910	2
Solyc05g009490	2
Solyc07g056230	2
Solyc05g010670	2
Solyc02g089080	2
Solyc01g095000	2
Solyc08g083320	2
Solyc09g009190	2
Solyc10g079700	2
Solyc09g082760	2
Solyc06g074200	2
Solyc11g011000	2
Solyc03g114450	2
Solyc01g103110	2
Solyc04g081320	2
Solyc09g047900	2
Solyc10g083350	2
Solyc07g064970	2
Solyc03g013240	2
Solyc09g091100	2
Solyc11g069070	2
Solyc02g064640	2
Solyc08g061560	2
Solyc07g040950	2
Solyc11g069115	2
Solyc01g005590	2
Solyc11g012850	2
Solyc02g093460	2
Solyc03g007500	2
Solyc08g076480	2
Solyc02g065400	2
Solyc12g096760	2

### Sheet: GOterms
			GO term biological process	universe	hits	FE	P	adjusted P
WRKY	down	GO:0015995	chlorophyll biosynthetic process	30	5	52.9985	3.75242e-08	3.13628e-05
		GO:0009768	photosynthesis, light harvesting in photosystem I	31	3	30.7733	0.000127527	0.040995
			GO term molecular function	universe	hits	FE	P	adjusted P
	up	GO:0004674	protein serine/threonine kinase activity	919	15	4.7145	7.14412e-07	0.000375638
		GO:0015605	organophosphate ester transmembrane transporter activity	60	4	19.2561	5.73525e-05	0.0137072
		GO:0005524	ATP bindin	2802	23	2.37093	0.000123767	0.0250294
		GO:0015932	nucleobase-containing compound transmembrane transporter activity	80	4	14.4421	7.6359e-05	0.0257582
		GO:0038023	signaling receptor activity	175	5	8.25262	0.000369575	0.0422441
			GO term biological process	universe	hits	FE	P	adjusted P
ERF1	down	GO:0009768	photosynthesis, light harvesting in photosystem I	31	4	93.1747	9.90684e-08	0.000103502
			GO term biological process	universe	hits	FE	P	adjusted P
	up	GO:1901135	carbohydrate derivative metabolic proces	573	9	7.16334	4.61378e-06	0.019281
			GO term biological process	universe	hits	FE	P	adjusted P
ERF2	down	GO:0044042	glucan metabolic process	199	3	47.5025	2.97323e-05	0.0310628
		GO:0009833	plant-type primary cell wall biogenesis	23	2	274	2.30815e-05	0.0321526
			GO term biological process	universe	hits	FE	P	adjusted P
	up	GO:0098869	cellular oxidant detoxification	191	6	15.3356	2.75258e-06	0.0023006
		GO:0042744	hydrogen peroxide catabolic process	123	5	19.8448	5.59776e-06	0.00259922
		GO:0051503	adenine nucleotide transport	21	3	69.7404	1.06676e-05	0.00371499
		GO:0006979	response to oxidative stress	260	7	13.1434	1.0888e-06	0.00455011
		GO:0015711	organic anion transport	132	4	14.7934	0.000160243	0.0393915

### Sheet: Kinases
GeneID	Name
Solyc10g006720	Receptor-like serine_threonine-protein kinase	RECEPTOR-LIKE SERINE_THREONINE-PROTEIN KINASE
Solyc04g045600	Protein kinase domain-containing protein	PROTEIN KINASE DOMAIN-CONTAINING PROTEIN
Solyc01g108400	Protein kinase domain-containing protein	CDPK-RELATED KINASE 2
Solyc02g078530	Protein kinase domain-containing protein	SERINE_THREONINE-PROTEIN KINASE
Solyc09g005000	Clade VI lectin receptor kinase	L-TYPE LECTIN-DOMAIN CONTAINING RECEPTOR KINASE VI.1-RELATED
Solyc02g090110	Protein kinase domain-containing protein	WALL-ASSOCIATED RECEPTOR KINASE-LIKE 14
Solyc11g062400	Protein kinase domain-containing protein	PROTEIN KINASE 2B, CHLOROPLASTIC-LIKE
Solyc01g106500	Protein kinase domain-containing protein	LRR RECEPTOR-LIKE SERINE_THREONINE-PROTEIN KINASE HSL2
Solyc07g006770	Protein kinase domain-containing protein	PROTEIN KINASE DOMAIN-CONTAINING PROTEIN
Solyc03g082470	Protein kinase domain-containing protein	OS10G0155800 PROTEIN
Solyc07g054830	Diacylglycerol kinase	DIACYLGLYCEROL KINASE
Solyc12g088040	Protein kinase domain-containing protein	OS05G0318100 PROTEIN
Solyc05g008310	Receptor-like serine_threonine-protein kinase	OS01G0958200 PROTEIN
Solyc04g014270	ATP-dependent 6-phosphofructokinase	ATP-DEPENDENT 6-PHOSPHOFRUCTOKINASE 5, CHLOROPLASTIC
Solyc03g111540	Cysteine-rich receptor-like protein kinase 10	CYSTEINE-RICH RECEPTOR-LIKE PROTEIN KINASE 10
Solyc02g079590	non-specific serine_threonine protein kinase	RUST RESISTANCE KINASE LR10-LIKE
Solyc06g073190	Fructokinase-2	FRUCTOKINASE-4-RELATED
Solyc06g053710	Ethylene receptor	ETHYLENE RECEPTOR 2
Solyc10g006710	Receptor-like serine_threonine-protein kinase	RECEPTOR-LIKE SERINE_THREONINE-PROTEIN KINASE
