## Supplementary material for "Elevated CO₂ enhances tomato tolerance to *Botrytis cinerea* through transcriptional and metabolic defence reprogramming": TableS17

### Sheet: Table S17
Oligonucleotide	Sequence 5' to 3'	Purpose
CutA-qPCF	AGCCTTATGTCCCTTCCCTTG	Fungal biomass - Botrytis cinerea houskeeping
CutA-qPCR	GAAGAGAAATGGAAAATGGTGAG	Fungal biomass - Botrytis cinerea houskeeping
SlACT-qPCF	CCAGGTATTGCTGATAGAATGAG	Fungal biomass - Tomato houskeeping
SlACT-qPCR	GAGCCTCCAATCCAGACAC	Fungal biomass - Tomato houskeeping
Solyc02g072190-F	TGAGCAAGAAGATTCCGAGA	VIGS
Solyc02g072190-R	TGTTTTCTAGCTGGACATCCT	VIGS
Solyc02g093050-F	CTGTGGAGCTAATGATGGATTAC	VIGS
Solyc02g093050-R	TCGGAGTTGGAGAATACACTT	VIGS
Solyc09g089910-F	GAAGAACTAATGGTGGTGGC	VIGS
Solyc09g089910-R	GAGGACGATGACGATGATGA	VIGS
Solyc01g090340-F	TCTCTTTACCTAGCCTTGATGA	VIGS
Solyc01g090340-R	TCATAAGTTCCGAGCCACAG	VIGS
Solyc08g078190-F	CTTTGAAATTTGGGGCGGAA	VIGS
Solyc08g078190-R	TTTCCTTGATTTCGGTGAAGT	VIGS
Solyc04g078640-F	GGGGTAAATGGGTAGCTGAA	VIGS
Solyc04g078640-R	AGGCTTCATCATCATCCTTGT	VIGS
Solyc03g005520-F	GGAATTAGGGTATGGCTAGGG	VIGS
Solyc03g005520-R	ACACCCAAATCTTCAAACACT	VIGS
	s
